# Transcription factors instruct DNA methylation patterns in plant reproductive tissues

**DOI:** 10.1101/2025.02.21.639562

**Authors:** Guanghui Xu, Yuhan Chen, Fuxi Wang, En Li, Julie A. Law

**Affiliations:** Plant Molecular and Cellular Biology Laboratory, Salk Institute for Biological Studies, La Jolla, CA, 92037, USA; Division of Biological Sciences, University of California, San Diego, La Jolla, CA 92093

**Keywords:** DNA methylation, siRNAs, REM transcription factors, RNA-directed DNA methylation, CLSY3

## Abstract

DNA methylation is maintained by forming self-reinforcing connections with other repressive chromatin modifications, resulting in stably silenced genes and transposons. However, these mechanisms fail to explain how new methylation patterns are generated. In Arabidopsis, CLASSY3 (CLSY3) targets the RNA-directed DNA methylation (RdDM) machinery to different loci in reproductive tissues, generating distinct epigenomes via unknown mechanism(s). Here, we discovered that several different REPRODUCTIVE MERISTEM (REM) transcription factors are required for methylation at CLSY3 targets specific to male or female reproductive tissues. We designate these factors as REM INSTRUCT METHYLATION (RIMs) and demonstrate that disruption of their DNA binding domains, or the motifs they recognize, blocks RdDM. These findings not only reveal RIMs as the first sex-specific RdDM proteins but also establish a critical role for genetic information in targeting DNA methylation. This novel mode of targeting expands our understanding of how methylation is regulated to include inputs from both genetic and epigenetic information.
