## Supplementary Data 1 for "Transcription factors instruct DNA methylation patterns in plant reproductive tissues"

### Sheet: Supplementary Data 1
Supplementary Data 1. Summary of smRNAseq data
Samples			Read Mapping						Reads per size class
Batcha	Genotypesb	Tissues	Raw Readsc	Clean Readsd	Unique and Multi-mapped Readse	Unique Readsf	Multi Readsg	Perfectly matched reads & reads with a single 3' mismatchh	21nt Reads	22nt Reads	23nt Reads	24nt Reads
b1	WT_rep1	flower bud (stage12 and younger)	15909544	13,706,898 (86.2%)	12,901,723 (81.1%)	8433679	4468044	11,621,386 (90.1%)	932,978 (8.03%)	1,375,539 (11.84%)	1,668,966 (14.36%)	5,234,383 (45.04%)
b1	WT_rep2	flower bud (stage12 and younger)	21032412	19,847,802 (94.4%)	18,861,913 (89.7%)	12550935	6310978	17,560,844 (93.1%)	1,363,795 (7.77%)	2,165,587 (12.33%)	2,632,372 (14.99%)	8,320,430 (47.38%)
b1	clsy1,2	flower bud (stage12 and younger)	16579545	15,425,869 (93%)	14,565,198 (87.9%)	8935336	5629862	13,565,280 (93.1%)	1,645,337 (12.13%)	1,746,642 (12.88%)	1,493,309 (11.01%)	4,996,323 (36.83%)
b1	clsy3	flower bud (stage12 and younger)	18254008	17,375,925 (95.2%)	16,399,612 (89.8%)	9675538	6724074	15,215,448 (92.8%)	1,442,958 (9.48%)	1,753,764 (11.53%)	2,432,351 (15.99%)	6,787,200 (44.61%)
b1	clsy4	flower bud (stage12 and younger)	18155134	17,587,135 (96.9%)	16,615,962 (91.5%)	11673390	4942572	15,484,180 (93.2%)	1,506,883 (9.73%)	1,984,782 (12.82%)	2,372,453 (15.32%)	7,542,600 (48.71%)
b1	clsy3,4	flower bud (stage12 and younger)	22016070	21,360,631 (97%)	20,135,289 (91.5%)	12512538	7622751	18,698,151 (92.9%)	2,315,905 (12.39%)	2,228,889 (11.92%)	3,080,235 (16.47%)	8,111,353 (43.38%)
b1	pol-iv	flower bud (stage12 and younger)	21458777	18,992,702 (88.5%)	17,695,669 (82.5%)	5872587	11823082	16,466,342 (93.1%)	4,392,457 (26.68%)	2,376,623 (14.43%)	910,708 (5.53%)	1,371,246 (8.33%)
b1	rim22-3	flower bud (stage12 and younger)	20789473	19,589,629 (94.2%)	18,527,193 (89.1%)	11775337	6751856	17,037,909 (92%)	1,430,517 (8.40%)	2,181,988 (12.81%)	2,693,450 (15.81%)	7,663,300 (44.98%)
b1	rim22-2	flower bud (stage12 and younger)	28441409	27,133,297 (95.4%)	25,708,604 (90.4%)	16717963	8990641	23,973,002 (93.3%)	2,229,140 (9.30%)	3,002,452 (12.52%)	3,470,347 (14.48%)	11,400,425 (47.56%)
b2	WT_rep1	flower bud (stage12 and younger)	26043316	25,169,307 (96.6%)	23,172,349 (89%)	12792340	10380009	20,629,737 (89%)	1,672,703 (8.11%)	2,357,475 (11.43%)	2,628,228 (12.74%)	7,995,430 (38.76%)
b2	WT_rep2	flower bud (stage12 and younger)	25445758	24,437,175 (96%)	22,836,196 (89.7%)	11853082	10983114	20,940,866 (91.7%)	1,580,008 (7.55%)	2,206,647 (10.54%)	2,473,726 (11.81%)	7,927,339 (37.86%)
b2	WT_rep3	flower bud (stage12 and younger)	22757431	22,178,538 (97.5%)	20,942,839 (92%)	11029363	9913476	19,255,381 (91.9%)	1,681,160 (8.73%)	2,155,489 (11.19%)	2,326,679 (12.08%)	7,179,276 (37.28%)
b2	pol-iv	flower bud (stage12 and younger)	28098492	26,064,242 (92.8%)	23,685,140 (84.3%)	5104353	18580787	21,721,605 (91.7%)	2,937,663 (13.52%)	2,280,774 (10.50%)	1,366,728 (6.29%)	1,912,653 (8.81%)
b2	clsy1,2	flower bud (stage12 and younger)	26010757	25,087,558 (96.5%)	23,376,087 (89.9%)	12221744	11154343	21,414,682 (91.6%)	2,073,264 (9.68%)	2,439,218 (11.39%)	2,085,533 (9.74%)	7,308,703 (34.13%)
b2	clsy3	flower bud (stage12 and younger)	30898640	29,964,521 (97%)	28,054,980 (90.8%)	14090036	13964944	25,797,431 (92%)	2,256,404 (8.75%)	2,721,529 (10.55%)	3,465,601 (13.43%)	10,154,320 (39.36%)
b2	clsy4	flower bud (stage12 and younger)	24452358	23,717,360 (97%)	22,216,661 (90.9%)	11586131	10630530	20,459,611 (92.1%)	1,785,648 (8.73%)	2,275,135 (11.12%)	2,529,702 (12.36%)	7,508,783 (36.70%)
b2	clsy3,4	flower bud (stage12 and younger)	25653582	24,766,445 (96.5%)	23,312,495 (90.9%)	11316175	11996320	21,471,519 (92.1%)	1,982,470 (9.23%)	2,289,560 (10.66%)	2,913,852 (13.57%)	7,953,916 (37.04%)
b2	pCLSY3::CLSY3-3xFLAG/clsy3	flower bud (stage12 and younger)	22934201	22,175,524 (96.7%)	20,644,588 (90%)	11953528	8691060	18,971,169 (91.9%)	1,934,716 (10.20%)	2,304,804 (12.15%)	2,414,418 (12.73%)	7,569,516 (39.90%)
b2	rim22-2	flower bud (stage12 and younger)	33026651	32,566,525 (98.6%)	30,428,754 (92.1%)	15207341	15221413	27,973,557 (91.9%)	2,388,961 (8.54%)	3,176,937 (11.36%)	3,012,386 (10.77%)	10,651,204 (38.08%)
b2	rim22-3	flower bud (stage12 and younger)	29207711	28,847,199 (98.8%)	27,218,109 (93.2%)	15600139	11617970	25,054,501 (92.1%)	2,659,903 (10.62%)	3,326,051 (13.28%)	3,090,859 (12.34%)	10,651,545 (42.51%)
b3	WT_rep1	flower bud (stage12 and younger)	28991692	28,700,469 (99%)	27,421,676 (94.6%)	16543839	10877837	25,665,169 (93.6%)	2,590,641 (10.09%)	3,166,765 (12.34%)	3,442,357 (13.41%)	10,641,851 (41.46%)
b3	WT_rep2	flower bud (stage12 and younger)	27030191	26,728,519 (98.9%)	25,450,751 (94.2%)	14868992	10581759	23,686,243 (93.1%)	2,395,899 (10.12%)	2,848,447 (12.03%)	3,095,007 (13.07%)	9,450,243 (39.90%)
b3	WT_rep3	flower bud (stage12 and younger)	23847205	23,564,630 (98.8%)	22,469,934 (94.2%)	13164659	9305275	21,151,422 (94.1%)	2,111,395 (9.98%)	2,597,541 (12.28%)	2,783,290 (13.16%)	8,691,713 (41.09%)
b3	clsy1,2	flower bud (stage12 and younger)	27615239	27,195,560 (98.5%)	25,932,196 (93.9%)	15509787	10422409	24,305,679 (93.7%)	3,047,782 (12.54%)	3,272,411 (13.46%)	2,461,482 (10.13%)	9,221,781 (37.94%)
b3	clsy3,4	flower bud (stage12 and younger)	16673697	16,280,790 (97.6%)	15,487,607 (92.9%)	8012411	7475196	14,479,143 (93.5%)	1,612,707 (11.14%)	1,605,685 (11.09%)	2,008,363 (13.87%)	5,385,628 (37.20%)
b3	rim16	flower bud (stage12 and younger)	23076434	22,717,451 (98.4%)	20,896,715 (90.6%)	12830134	8066581	19,571,036 (93.7%)	2,016,459 (10.30%)	2,418,517 (12.36%)	2,665,990 (13.62%)	8,724,683 (44.58%)
b3	salk_107926	flower bud (stage12 and younger)	29174138	28,918,802 (99.1%)	27,459,691 (94.1%)	17101636	10358055	25,814,957 (94%)	2,574,240 (9.97%)	3,201,769 (12.40%)	3,565,671 (13.81%)	11,279,314 (43.69%)
b3	cs828917	flower bud (stage12 and younger)	30587122	30,255,155 (98.9%)	28,900,105 (94.5%)	17502708	11397397	27,085,139 (93.7%)	2,792,992 (10.31%)	3,277,761 (12.10%)	3,638,977 (13.44%)	11,420,934 (42.17%)
b4	WT_rep1	flower bud (stage12 and younger)	6889594	6,702,663 (97.3%)	6,083,758 (88.3%)	3703764	2379994	5,339,601 (87.8%)	517,429 (9.69%)	618,684 (11.59%)	707,763 (13.25%)	2,377,389 (44.52%)
b4	WT_rep2	flower bud (stage12 and younger)	5602854	5,503,167 (98.2%)	5,085,873 (90.8%)	3038475	2047398	4,636,665 (91.2%)	430,530 (9.29%)	534,621 (11.53%)	650,805 (14.04%)	1,981,149 (42.73%)
b4	WT_rep3	flower bud (stage12 and younger)	6122552	6,016,297 (98.3%)	5,583,301 (91.2%)	3360596	2222705	5,085,107 (91.1%)	456,436 (8.98%)	593,884 (11.68%)	703,716 (13.84%)	2,245,411 (44.16%)
b4	pol-iv	flower bud (stage12 and younger)	15319600	14,459,631 (94.4%)	12,590,371 (82.2%)	3404857	9185514	11,299,945 (89.8%)	1,882,609 (16.66%)	1,295,660 (11.47%)	758,304 (6.71%)	1,061,402 (9.39%)
b4	clsy3	flower bud (stage12 and younger)	11337142	11,043,672 (97.4%)	9,878,157 (87.1%)	5316568	4561589	8,872,097 (89.8%)	813,429 (9.17%)	900,551 (10.15%)	1,387,907 (15.64%)	3,633,564 (40.95%)
b4	clsy4	flower bud (stage12 and younger)	6286239	6,161,834 (98%)	5,502,506 (87.5%)	3260810	2241696	4,960,043 (90.1%)	438,740 (8.85%)	549,407 (11.08%)	693,484 (13.98%)	2,141,669 (43.18%)
b4	clsy3,4	flower bud (stage12 and younger)	9336232	8,909,910 (95.4%)	7,561,059 (81%)	3549898	4011161	6,656,154 (88%)	704,664 (10.59%)	659,873 (9.91%)	917,961 (13.79%)	2,368,529 (35.58%)
b4	clsy1,2	flower bud (stage12 and younger)	12095062	11,715,291 (96.9%)	10,627,709 (87.9%)	6542768	4084941	9,652,668 (90.8%)	1,113,208 (11.53%)	1,274,612 (13.20%)	964,074 (9.99%)	3,976,535 (41.20%)
b4	rim16	flower bud (stage12 and younger)	31755313	31,455,051 (99.1%)	29,082,904 (91.6%)	18856847	10226057	26,656,251 (91.7%)	2,488,579 (9.34%)	3,239,863 (12.15%)	3,566,937 (13.38%)	13,193,380 (49.49%)
b4	rim22-2	flower bud (stage12 and younger)	30707659	30,400,244 (99%)	27,793,779 (90.5%)	16397321	11396458	25,401,837 (91.4%)	2,556,563 (10.06%)	3,098,945 (12.20%)	3,333,561 (13.12%)	11,271,850 (44.37%)
b4	rim-cr_rep1	flower bud (stage12 and younger)	19056631	17,925,772 (94.1%)	16,086,547 (84.4%)	10103466	5983081	14,559,605 (90.5%)	1,228,338 (8.44%)	1,774,328 (12.19%)	1,997,585 (13.72%)	7,057,208 (48.47%)
b4	rim-cr_rep2	flower bud (stage12 and younger)	38473961	37,129,325 (96.5%)	34,147,632 (88.8%)	19683584	14464048	31,152,068 (91.2%)	2,965,277 (9.52%)	3,730,299 (11.97%)	4,168,043 (13.38%)	13,562,623 (43.54%)
b4	rim16,22_rep1	flower bud (stage12 and younger)	28435204	27,475,698 (96.6%)	25,222,823 (88.7%)	15685868	9536955	23,082,914 (91.5%)	2,105,037 (9.12%)	2,943,656 (12.75%)	3,164,493 (13.71%)	11,095,095 (48.07%)
b4	rim16,22_rep2	flower bud (stage12 and younger)	29460588	28,905,645 (98.1%)	25,660,147 (87.1%)	15644688	10015459	23,169,588 (90.3%)	2,328,467 (10.05%)	2,865,021 (12.37%)	3,022,336 (13.04%)	10,685,333 (46.12%)
b4	rim16,22,rim-cr_rep1	flower bud (stage12 and younger)	47056848	46,634,405 (99.1%)	42,685,682 (90.7%)	25130913	17554769	39,108,930 (91.6%)	3,778,222 (9.66%)	4,731,781 (12.10%)	5,111,735 (13.07%)	17,850,957 (45.64%)
b4	rim16,22,rim-cr_rep2	flower bud (stage12 and younger)	43380470	43,086,141 (99.3%)	39,367,122 (90.7%)	24291304	15075818	35,981,888 (91.4%)	3,616,094 (10.05%)	4,448,897 (12.36%)	4,917,495 (13.67%)	17,107,651 (47.55%)
b5	WT_rep1	flower bud (stage12 and younger)	21651069	21,260,990 (98.2%)	20,154,100 (93.1%)	10785921	9368179	18,300,698 (90.8%)	1,907,056 (10.42%)	2,246,636 (12.28%)	2,487,710 (13.59%)	7,096,726 (38.78%)
b5	WT_rep2	flower bud (stage12 and younger)	23718056	23,374,535 (98.6%)	22,355,961 (94.3%)	10907547	11448414	21,015,351 (94%)	2,094,280 (9.97%)	2,469,722 (11.75%)	2,797,659 (13.31%)	7,416,202 (35.29%)
b5	WT_rep3	flower bud (stage12 and younger)	10106895	9,861,935 (97.6%)	9,446,821 (93.5%)	4227294	5219527	8,883,888 (94%)	945,509 (10.64%)	1,044,983 (11.76%)	1,126,798 (12.68%)	2,976,581 (33.51%)
b5	4-336	flower bud (stage12 and younger)	27430891	26,951,965 (98.3%)	23,131,328 (84.3%)	10367994	12763334	21,219,747 (91.7%)	1,647,338 (7.76%)	2,021,777 (9.53%)	2,466,128 (11.62%)	7,139,224 (33.64%)
b5	pRIM22::RIM22-3xFLAG line1	flower bud (stage12 and younger)	24367441	24,253,757 (99.5%)	22,272,296 (91.4%)	11502716	10769580	20,777,799 (93.3%)	1,606,002 (7.73%)	2,289,484 (11.02%)	2,664,491 (12.82%)	8,270,945 (39.81%)
b5	pRIM22::RIM22-3xFLAG line2	flower bud (stage12 and younger)	24026804	23,907,257 (99.5%)	22,450,497 (93.4%)	11568486	10882011	20,915,905 (93.2%)	1,936,739 (9.26%)	2,357,992 (11.27%)	2,740,990 (13.10%)	8,069,997 (38.58%)
b5	pRIM22::RIM22-3xFLAG line3	flower bud (stage12 and younger)	35254475	34,304,504 (97.3%)	28,533,934 (80.9%)	14042348	14491586	25,843,504 (90.6%)	2,208,863 (8.55%)	2,738,105 (10.59%)	3,367,759 (13.03%)	9,989,549 (38.65%)
b6	WT_rep1	flower bud (stage12 and younger)	71104659	68,369,068 (96.2%)	63,303,608 (89%)	38849443	24454165	58,237,557 (92%)	4,595,708 (7.89%)	7,137,742 (12.26%)	8,422,460 (14.46%)	27,128,189 (46.58%)
b6	WT_rep2	flower bud (stage12 and younger)	69959094	67,764,587 (96.9%)	63,064,791 (90.1%)	40648966	22415825	58,255,937 (92.4%)	4,596,067 (7.89%)	7,522,805 (12.91%)	8,803,228 (15.11%)	28,909,975 (49.63%)
b6	WT_rep3	flower bud (stage12 and younger)	44735967	43,862,812 (98%)	40,917,320 (91.5%)	25734228	15183092	37,737,330 (92.2%)	3,004,481 (7.96%)	4,801,918 (12.72%)	5,844,246 (15.49%)	18,459,980 (48.92%)
b6	3-396	flower bud (stage12 and younger)	8724746	8,582,848 (98.4%)	7,903,156 (90.6%)	4953113	2950043	7,306,438 (92.5%)	810,308 (11.09%)	884,725 (12.11%)	1,002,143 (13.72%)	3,274,544 (44.82%)
Zhou et al 2022	WT_rep1	Unfertilized ovule	13573396	13,087,377 (96.4%)	11,484,203 (84.6%)	6516449	4967754	10,403,192 (90.6%)	903,827 (8.69%)	1,060,937 (10.20%)	1,113,533 (10.70%)	3,980,265 (38.26%)
Zhou et al 2022	WT_rep2	Unfertilized ovule	13857119	13,079,781 (94.4%)	11,787,317 (85.1%)	5600939	6186378	10,715,418 (90.9%)	902,679 (8.42%)	1,019,472 (9.51%)	1,086,883 (10.14%)	3,443,954 (32.14%)
Zhou et al 2022	WT_rep3	Unfertilized ovule	11361925	11,316,636 (99.6%)	10,447,984 (92%)	5777467	4670517	9,594,719 (91.8%)	807,488 (8.42%)	923,039 (9.62%)	996,131 (10.38%)	3,525,278 (36.74%)
aBatches of smRNA-seq experiments. For gentoypes within a batch, all plants were grown together and smRNA-seq libraries were generated and sequenced on the same Illumina platform. Data from b1-b6 was generated in this study and data from Zhou et al 2022 was downloaded from Gene Expression Omnibus (GEO) under accession number GSE165001.
b rep1, rep2 and rep3 indicate biological replicates.
c Total reads from Illumina sequencing
d Clean read number (and percent of raw read) after removing low quality reads and reads shorter than 15 nt.
e Reads aligned to the Tair10 genome (and percent of raw reads) using ShortStack3.8.1 with the --mmap f option and allowing 1 mismatch.
f, g Number of unique and multi mapped reads kept for downstream analyses (each multi-mapped read is assigned to a specific locus using the fractional-seeded algorithm).
h Filtering ShortStack3.8.1 mapped reads with a JSON script to keep only perfectly matched reads and reads with a single mismatch at the last 3' nucleotide (and percent of ShortStack mapped reads).

### Sheet: samples per figure
Fig. 1B
Batcha	Genotypesb
b1	WT_rep1
b2	WT_rep1
b1	WT_rep2
b1	rim22-2
b2	rim22-2
b1	rim22-3
b2	rim22-3
Fig. 1C
Batcha	Genotypesb
b1	WT_rep1
b2	WT_rep1
b1	WT_rep2
b1	clsy1,2
b2	clsy1,2
b1	clsy3
b2	clsy3
b1	clsy3,4
b2	clsy3,4
b1	clsy4
b2	clsy4
b1	pol-iv
b2	pol-iv
b1	rim22-2
b2	rim22-2
b1	rim22-3
b2	rim22-3
Fig. 3D left
Batcha	Genotypesb
b3	WT_rep1
b4	WT_rep1
b3	WT_rep2
b4	WT_rep2
b3	rim16
b4	rim16
Fig. 3D right
Batcha	Genotypesb
b4	WT_rep1
b4	WT_rep2
b4	WT_rep3
b4	rim-cr_rep1
b4	rim-cr_rep2
Fig. S3C
Batcha	Genotypesb
b3	WT_rep1
b4	WT_rep1
b3	WT_rep2
b4	WT_rep2
b3	clsy1,2
b4	clsy1,2
b4	clsy3
b3	clsy3,4
b4	clsy3,4
b4	clsy4
b4	pol-iv
b3	rim16
b4	rim16
Fig. S3D
Batcha	Genotypesb
b4	WT_rep1
b4	WT_rep2
b4	WT_rep3
b4	clsy1,2
b4	clsy3
b4	clsy3,4
b4	clsy4
b4	pol-iv
b4	rim-cr_rep1
b4	rim-cr_rep2
Fig. S4A
Batcha	Genotypesb
b4	WT_rep1
b4	WT_rep2
b4	WT_rep3
b4	rim16,22,rim-cr_rep1
b4	rim16,22,rim-cr_rep2
b4	rim16,22_rep1
b4	rim16,22_rep2
Fig. S6A
Batcha	Genotypesb
b3	WT_rep1
b3	WT_rep2
b3	WT_rep3
b3	cs828917
b3	salk_107926
Fig. S6B left
Batcha	Genotypesb
b2	WT_rep1
b2	WT_rep2
b2	WT_rep3
b2	pCLSY3::CLSY3-3xFLAG/clsy3
Fig. S6B middle
Batcha	Genotypesb
b5	WT_rep1
b5	WT_rep2
b5	WT_rep3
b5	4-336
Fig. S6B right
Batcha	Genotypesb
b6	WT_rep1
b6	WT_rep2
b6	WT_rep3
b6	3-396
Fig. S6C left
Batcha	Genotypesb
b1	WT_rep1
b2	WT_rep1
b1	WT_rep2
b1	rim22-2
b2	rim22-2
b1	rim22-3
b2	rim22-3
Fig. S6C other
Batcha	Genotypesb
b5	WT_rep1
b5	WT_rep2
b5	WT_rep3
b5	pRIM22::RIM22-3xFLAG line1
b5	pRIM22::RIM22-3xFLAG line2
b5	pRIM22::RIM22-3xFLAG line3
aBatches of smRNA-seq experiments. For gentoypes within a batch, all plants were grown together and smRNA-seq libraries were generated and sequenced on the same Illumina platform.
b rep1, rep2 and rep3 indicate biological replicates.
