## Supplementary Data 4 for "Transcription factors instruct DNA methylation patterns in plant reproductive tissues"

### Sheet: HyperTE clusters
Supplementary Data 4. HyperTE siRNA clusters
Chr	Start	End	Cluster
1	76658	77598	merged_1_76658
1	291782	292768	merged_1_291782
1	670532	670980	merged_1_670532
1	1184631	1185219	merged_1_1184631
1	1591842	1593468	merged_1_1591842
1	2189209	2189647	merged_1_2189209
1	3897947	3899128	merged_1_3897947
1	3979790	3981055	merged_1_3979790
1	4292867	4293460	merged_1_4292867
1	4493776	4494623	merged_1_4493776
1	4738414	4739603	merged_1_4738414
1	4966097	4967600	merged_1_4966097
1	5395074	5395848	merged_1_5395074
1	6379249	6380111	merged_1_6379249
1	7138123	7138949	merged_1_7138123
1	7505009	7505876	merged_1_7505009
1	7521802	7522513	merged_1_7521802
1	7745797	7747271	merged_1_7745797
1	7747359	7748351	merged_1_7747359
1	7786928	7787879	merged_1_7786928
1	7810746	7811639	merged_1_7810746
1	7851813	7852498	merged_1_7851813
1	8052788	8054096	merged_1_8052788
1	8159802	8161375	merged_1_8159802
1	8237558	8239514	merged_1_8237558
1	8282531	8283876	merged_1_8282531
1	8408536	8409450	merged_1_8408536
1	8512884	8514205	merged_1_8512884
1	8590797	8591652	merged_1_8590797
1	8869423	8871112	merged_1_8869423
1	8935949	8936599	merged_1_8935949
1	9017826	9018811	merged_1_9017826
1	9126191	9126604	merged_1_9126191
1	9126757	9127598	merged_1_9126757
1	9135535	9136397	merged_1_9135535
1	9188426	9189185	merged_1_9188426
1	9204405	9204872	merged_1_9204405
1	9204998	9205565	merged_1_9204998
1	9564483	9565208	merged_1_9564483
1	9629634	9631122	merged_1_9629634
1	9754417	9757704	merged_1_9754417
1	10021311	10023748	merged_1_10021311
1	10382975	10384559	merged_1_10382975
1	10659635	10661641	merged_1_10659635
1	10775641	10777740	merged_1_10775641
1	10929293	10931518	merged_1_10929293
1	10931816	10932692	merged_1_10931816
1	11019939	11020772	merged_1_11019939
1	11020953	11021559	merged_1_11020953
1	11026909	11028507	merged_1_11026909
1	11279348	11280583	merged_1_11279348
1	11440714	11441637	merged_1_11440714
1	11585720	11586464	merged_1_11585720
1	11660974	11662359	merged_1_11660974
1	11686189	11687239	merged_1_11686189
1	11733583	11735007	merged_1_11733583
1	11879673	11881393	merged_1_11879673
1	12009011	12010659	merged_1_12009011
1	12013588	12019716	merged_1_12013588
1	12021638	12023081	merged_1_12021638
1	12083568	12084392	merged_1_12083568
1	12097110	12098023	merged_1_12097110
1	12186266	12187431	merged_1_12186266
1	12246711	12248758	merged_1_12246711
1	12262735	12264825	merged_1_12262735
1	12338488	12339384	merged_1_12338488
1	12361500	12362864	merged_1_12361500
1	12363043	12364124	merged_1_12363043
1	12440181	12440815	merged_1_12440181
1	12466974	12469743	merged_1_12466974
1	12469837	12471947	merged_1_12469837
1	12739672	12743815	merged_1_12739672
1	12865238	12867140	merged_1_12865238
1	12899023	12903614	merged_1_12899023
1	12918438	12918965	merged_1_12918438
1	12942168	12945028	merged_1_12942168
1	12976562	12977627	merged_1_12976562
1	12985272	12985673	merged_1_12985272
1	13055405	13058144	merged_1_13055405
1	13170650	13171512	merged_1_13170650
1	13198941	13200137	merged_1_13198941
1	13201355	13202211	merged_1_13201355
1	13234762	13245621	merged_1_13234762
1	13521582	13524178	merged_1_13521582
1	13524298	13525370	merged_1_13524298
1	13699369	13699782	merged_1_13699369
1	15007685	15008062	merged_1_15007685
1	15905512	15906048	merged_1_15905512
1	16142134	16143572	merged_1_16142134
1	16161694	16163408	merged_1_16161694
1	16404102	16405672	merged_1_16404102
1	16422383	16423542	merged_1_16422383
1	16757439	16758748	merged_1_16757439
1	16801525	16802994	merged_1_16801525
1	16860591	16861787	merged_1_16860591
1	17091360	17092860	merged_1_17091360
1	17187651	17188958	merged_1_17187651
1	17193940	17195797	merged_1_17193940
1	17213313	17217718	merged_1_17213313
1	17228612	17230096	merged_1_17228612
1	17318000	17318877	merged_1_17318000
1	17570680	17572094	merged_1_17570680
1	17667882	17674271	merged_1_17667882
1	17686479	17687403	merged_1_17686479
1	18019141	18021326	merged_1_18019141
1	18088036	18089756	merged_1_18088036
1	18281574	18282787	merged_1_18281574
1	18324686	18325742	merged_1_18324686
1	18980822	18983444	merged_1_18980822
1	19022292	19024171	merged_1_19022292
1	19024284	19024990	merged_1_19024284
1	19072767	19074033	merged_1_19072767
1	19317443	19318969	merged_1_19317443
1	19713280	19714953	merged_1_19713280
1	19716233	19716553	merged_1_19716233
1	20024133	20024691	merged_1_20024133
1	20033137	20033794	merged_1_20033137
1	20187457	20188158	merged_1_20187457
1	20311793	20320762	merged_1_20311793
1	20397220	20398954	merged_1_20397220
1	20399089	20399867	merged_1_20399089
1	20466238	20468561	merged_1_20466238
1	20469302	20470500	merged_1_20469302
1	20925994	20928108	merged_1_20925994
1	21033933	21035519	merged_1_21033933
1	21053471	21054757	merged_1_21053471
1	21066107	21067292	merged_1_21066107
1	21068243	21069027	merged_1_21068243
1	21081148	21082179	merged_1_21081148
1	21215599	21218182	merged_1_21215599
1	21334931	21336530	merged_1_21334931
1	21476173	21478215	merged_1_21476173
1	21581370	21583326	merged_1_21581370
1	21583466	21584101	merged_1_21583466
1	21740440	21742080	merged_1_21740440
1	21857683	21859160	merged_1_21857683
1	22322763	22324016	merged_1_22322763
1	22627108	22627556	merged_1_22627108
1	23393570	23394423	merged_1_23393570
1	23453053	23455398	merged_1_23453053
1	23736688	23736986	merged_1_23736688
1	23880344	23881222	merged_1_23880344
1	23883870	23885525	merged_1_23883870
1	24359410	24361231	merged_1_24359410
1	24564414	24564865	merged_1_24564414
1	24897267	24898385	merged_1_24897267
1	24956244	24957148	merged_1_24956244
1	25260493	25261915	merged_1_25260493
1	25348937	25350047	merged_1_25348937
1	25452350	25453456	merged_1_25452350
1	25672912	25674465	merged_1_25672912
1	25928094	25929668	merged_1_25928094
1	26031380	26032380	merged_1_26031380
1	26634566	26635236	merged_1_26634566
1	26635353	26635664	merged_1_26635353
1	26993882	26994215	merged_1_26993882
1	27635146	27638061	merged_1_27635146
1	27684720	27685261	merged_1_27684720
1	28397441	28399029	merged_1_28397441
1	28993615	28994736	merged_1_28993615
1	29265177	29265930	merged_1_29265177
2	287510	287940	merged_2_287510
2	455533	456428	merged_2_455533
2	485065	486960	merged_2_485065
2	686712	689373	merged_2_686712
2	768161	769095	merged_2_768161
2	786688	787543	merged_2_786688
2	795462	796468	merged_2_795462
2	808108	809138	merged_2_808108
2	877617	878512	merged_2_877617
2	887289	887981	merged_2_887289
2	896962	898135	merged_2_896962
2	1075098	1076177	merged_2_1075098
2	1111096	1113222	merged_2_1111096
2	1154381	1155724	merged_2_1154381
2	1177410	1179492	merged_2_1177410
2	1197860	1198780	merged_2_1197860
2	1256173	1256893	merged_2_1256173
2	1341271	1346648	merged_2_1341271
2	1346741	1347523	merged_2_1346741
2	1347881	1350778	merged_2_1347881
2	1422750	1425415	merged_2_1422750
2	1425678	1426232	merged_2_1425678
2	1472563	1473445	merged_2_1472563
2	1482967	1484273	merged_2_1482967
2	1485176	1489683	merged_2_1485176
2	1499583	1501266	merged_2_1499583
2	1547371	1549755	merged_2_1547371
2	1579165	1580132	merged_2_1579165
2	1586155	1586960	merged_2_1586155
2	1613353	1614076	merged_2_1613353
2	1681108	1682855	merged_2_1681108
2	1709388	1710411	merged_2_1709388
2	1710571	1711494	merged_2_1710571
2	1715812	1717339	merged_2_1715812
2	1847564	1851296	merged_2_1847564
2	1856789	1858489	merged_2_1856789
2	1858688	1859285	merged_2_1858688
2	1982695	1983151	merged_2_1982695
2	2188649	2192629	merged_2_2188649
2	2240246	2241006	merged_2_2240246
2	2265143	2266057	merged_2_2265143
2	2355980	2357835	merged_2_2355980
2	2602290	2611057	merged_2_2602290
2	2890355	2891498	merged_2_2890355
2	2939351	2940823	merged_2_2939351
2	3673277	3674574	merged_2_3673277
2	4022810	4023434	merged_2_4022810
2	4752807	4754234	merged_2_4752807
2	4797314	4799449	merged_2_4797314
2	5053342	5053819	merged_2_5053342
2	5053925	5054682	merged_2_5053925
2	5747630	5750985	merged_2_5747630
2	6054587	6056986	merged_2_6054587
2	6191335	6195755	merged_2_6191335
2	6216758	6220768	merged_2_6216758
2	6246651	6248001	merged_2_6246651
2	6261905	6272312	merged_2_6261905
2	6325684	6326367	merged_2_6325684
2	6348608	6349670	merged_2_6348608
2	6376294	6378682	merged_2_6376294
2	6378809	6380038	merged_2_6378809
2	6397388	6399183	merged_2_6397388
2	6493851	6500264	merged_2_6493851
2	6731289	6732458	merged_2_6731289
2	6732617	6733497	merged_2_6732617
2	6766226	6772762	merged_2_6766226
2	6913381	6914916	merged_2_6913381
2	6915027	6915726	merged_2_6915027
2	6935694	6946884	merged_2_6935694
2	7070224	7071077	merged_2_7070224
2	7071954	7073770	merged_2_7071954
2	7095838	7097431	merged_2_7095838
2	7201851	7207014	merged_2_7201851
2	7278070	7279105	merged_2_7278070
2	7298658	7300350	merged_2_7298658
2	7347797	7350725	merged_2_7347797
2	7455850	7458485	merged_2_7455850
2	7490697	7492018	merged_2_7490697
2	7527539	7528089	merged_2_7527539
2	7695174	7695799	merged_2_7695174
2	7729289	7730448	merged_2_7729289
2	7881375	7881693	merged_2_7881375
2	7883608	7884063	merged_2_7883608
2	8066044	8067378	merged_2_8066044
2	8103811	8105093	merged_2_8103811
2	8157377	8158289	merged_2_8157377
2	8403217	8405125	merged_2_8403217
2	8413136	8414717	merged_2_8413136
2	8643513	8644033	merged_2_8643513
2	8754256	8755241	merged_2_8754256
2	8821763	8823380	merged_2_8821763
2	8881328	8885229	merged_2_8881328
2	8939390	8939644	merged_2_8939390
2	9424926	9425972	merged_2_9424926
2	9595045	9596139	merged_2_9595045
2	9638387	9639829	merged_2_9638387
2	9639947	9640692	merged_2_9639947
2	9738334	9739278	merged_2_9738334
2	9830723	9831512	merged_2_9830723
2	9947291	9948015	merged_2_9947291
2	9975853	9976936	merged_2_9975853
2	10128878	10129727	merged_2_10128878
2	10407184	10410770	merged_2_10407184
2	10442305	10443021	merged_2_10442305
2	10520083	10520596	merged_2_10520083
2	10569702	10570713	merged_2_10569702
2	10814151	10815304	merged_2_10814151
2	11042478	11046346	merged_2_11042478
2	11266809	11267363	merged_2_11266809
2	11345927	11346208	merged_2_11345927
2	11408685	11409591	merged_2_11408685
2	11508224	11509234	merged_2_11508224
2	11759956	11760565	merged_2_11759956
2	12150112	12150826	merged_2_12150112
2	12151219	12152037	merged_2_12151219
2	12173772	12175711	merged_2_12173772
2	12472257	12473330	merged_2_12472257
2	12622729	12623762	merged_2_12622729
2	12753667	12755507	merged_2_12753667
2	12979114	12979835	merged_2_12979114
2	13041605	13042475	merged_2_13041605
2	14009368	14009657	merged_2_14009368
2	14009782	14010563	merged_2_14009782
2	14310671	14311222	merged_2_14310671
2	14472379	14473514	merged_2_14472379
2	14811319	14811995	merged_2_14811319
2	14812171	14812893	merged_2_14812171
2	14920577	14921038	merged_2_14920577
2	15130552	15131028	merged_2_15130552
2	15879978	15882010	merged_2_15879978
2	16172024	16173189	merged_2_16172024
2	16272185	16273506	merged_2_16272185
2	16333288	16334113	merged_2_16333288
2	16422186	16423327	merged_2_16422186
2	16865776	16866728	merged_2_16865776
2	17256206	17257070	merged_2_17256206
2	17407583	17408843	merged_2_17407583
2	17635074	17636146	merged_2_17635074
2	17671504	17672046	merged_2_17671504
2	18268151	18269259	merged_2_18268151
2	18675934	18677040	merged_2_18675934
2	19353766	19354434	merged_2_19353766
3	156008	157140	merged_3_156008
3	157585	159170	merged_3_157585
3	451702	452210	merged_3_451702
3	809625	810522	merged_3_809625
3	848539	849690	merged_3_848539
3	932289	933822	merged_3_932289
3	1166342	1166923	merged_3_1166342
3	1282441	1284394	merged_3_1282441
3	1284789	1285336	merged_3_1284789
3	1601724	1602396	merged_3_1601724
3	1602515	1603170	merged_3_1602515
3	1674730	1675726	merged_3_1674730
3	1712026	1712335	merged_3_1712026
3	2887886	2888570	merged_3_2887886
3	2988500	2989166	merged_3_2988500
3	3664179	3664808	merged_3_3664179
3	3685497	3687641	merged_3_3685497
3	4647019	4648167	merged_3_4647019
3	5154947	5157092	merged_3_5154947
3	5157195	5158357	merged_3_5157195
3	5452508	5453972	merged_3_5452508
3	5867135	5868560	merged_3_5867135
3	6366110	6367706	merged_3_6366110
3	6431600	6432915	merged_3_6431600
3	6705150	6706140	merged_3_6705150
3	7419812	7422217	merged_3_7419812
3	7565681	7567035	merged_3_7565681
3	7847261	7848602	merged_3_7847261
3	7857301	7858542	merged_3_7857301
3	8191262	8191773	merged_3_8191262
3	8209380	8213117	merged_3_8209380
3	8219485	8220284	merged_3_8219485
3	8232695	8233811	merged_3_8232695
3	8331544	8332660	merged_3_8331544
3	8614353	8616041	merged_3_8614353
3	8796153	8797152	merged_3_8796153
3	9134220	9136205	merged_3_9134220
3	9142274	9143633	merged_3_9142274
3	9184965	9187526	merged_3_9184965
3	9331477	9332562	merged_3_9331477
3	9347487	9348864	merged_3_9347487
3	9378285	9381619	merged_3_9378285
3	9428920	9429866	merged_3_9428920
3	9472900	9473431	merged_3_9472900
3	9772415	9774093	merged_3_9772415
3	9815490	9816174	merged_3_9815490
3	9838495	9839606	merged_3_9838495
3	9862919	9863722	merged_3_9862919
3	9965339	9966019	merged_3_9965339
3	9966470	9966706	merged_3_9966470
3	9987062	9989175	merged_3_9987062
3	9996502	9997180	merged_3_9996502
3	10013299	10014524	merged_3_10013299
3	10176274	10177559	merged_3_10176274
3	10372732	10374790	merged_3_10372732
3	10387736	10388346	merged_3_10387736
3	10388455	10389060	merged_3_10388455
3	10525850	10526463	merged_3_10525850
3	10741726	10741932	merged_3_10741726
3	10742136	10742602	merged_3_10742136
3	10765656	10766869	merged_3_10765656
3	10844115	10845410	merged_3_10844115
3	10945848	10948466	merged_3_10945848
3	10952628	10954865	merged_3_10952628
3	10990216	10991322	merged_3_10990216
3	11023757	11026955	merged_3_11023757
3	11041459	11044565	merged_3_11041459
3	11179769	11184257	merged_3_11179769
3	11197056	11198118	merged_3_11197056
3	11271560	11272789	merged_3_11271560
3	11288069	11289275	merged_3_11288069
3	11365886	11366414	merged_3_11365886
3	12500311	12502888	merged_3_12500311
3	13493966	13494980	merged_3_13493966
3	15188576	15189337	merged_3_15188576
3	15218980	15222042	merged_3_15218980
3	15393965	15397710	merged_3_15393965
3	15561091	15563783	merged_3_15561091
3	15627793	15643388	merged_3_15627793
3	15736137	15739352	merged_3_15736137
3	15766000	15768005	merged_3_15766000
3	15942179	15945232	merged_3_15942179
3	15978028	15979342	merged_3_15978028
3	16279808	16281177	merged_3_16279808
3	16321292	16322453	merged_3_16321292
3	16324957	16326783	merged_3_16324957
3	16408048	16409620	merged_3_16408048
3	16510355	16512415	merged_3_16510355
3	16625730	16627156	merged_3_16625730
3	16854538	16855463	merged_3_16854538
3	16876197	16878240	merged_3_16876197
3	16939264	16940086	merged_3_16939264
3	16973897	16976002	merged_3_16973897
3	17099601	17101177	merged_3_17099601
3	17144481	17145435	merged_3_17144481
3	17163978	17164985	merged_3_17163978
3	17271828	17273463	merged_3_17271828
3	17566267	17566957	merged_3_17566267
3	17728477	17729037	merged_3_17728477
3	17848036	17849412	merged_3_17848036
3	17861715	17863009	merged_3_17861715
3	18503041	18503879	merged_3_18503041
3	18552070	18552469	merged_3_18552070
3	18746608	18747422	merged_3_18746608
3	18770187	18770663	merged_3_18770187
3	18799505	18800008	merged_3_18799505
3	18811650	18814114	merged_3_18811650
3	19357442	19358426	merged_3_19357442
3	19391832	19392550	merged_3_19391832
3	19471293	19471901	merged_3_19471293
3	19480856	19481761	merged_3_19480856
3	19532882	19533269	merged_3_19532882
3	19533743	19534394	merged_3_19533743
3	19560422	19561303	merged_3_19560422
3	19959482	19960635	merged_3_19959482
3	20029846	20033235	merged_3_20029846
3	20126844	20127684	merged_3_20126844
3	20539220	20540939	merged_3_20539220
3	20573843	20574382	merged_3_20573843
3	20763612	20764679	merged_3_20763612
3	20808433	20809657	merged_3_20808433
3	20929530	20930093	merged_3_20929530
3	21130485	21131099	merged_3_21130485
3	21266483	21267681	merged_3_21266483
3	21509430	21510353	merged_3_21509430
3	21655872	21656134	merged_3_21655872
3	21968298	21969412	merged_3_21968298
3	22031405	22031891	merged_3_22031405
3	22173653	22174235	merged_3_22173653
3	22260626	22261047	merged_3_22260626
3	22476518	22476948	merged_3_22476518
3	22537108	22537434	merged_3_22537108
3	22746407	22748525	merged_3_22746407
3	23117151	23119107	merged_3_23117151
4	135935	136793	merged_4_135935
4	272189	274438	merged_4_272189
4	375515	376861	merged_4_375515
4	413110	415941	merged_4_413110
4	489356	490517	merged_4_489356
4	520120	521155	merged_4_520120
4	650162	650979	merged_4_650162
4	1026850	1027650	merged_4_1026850
4	1438467	1439583	merged_4_1438467
4	1479897	1480837	merged_4_1479897
4	1484912	1486123	merged_4_1484912
4	1486417	1487630	merged_4_1486417
4	1993549	1994882	merged_4_1993549
4	1995049	1996344	merged_4_1995049
4	2038853	2043739	merged_4_2038853
4	2069749	2077729	merged_4_2069749
4	2120735	2121648	merged_4_2120735
4	2339194	2341209	merged_4_2339194
4	2345209	2348964	merged_4_2345209
4	2379261	2381049	merged_4_2379261
4	2400664	2401401	merged_4_2400664
4	2401483	2402593	merged_4_2401483
4	2409354	2411232	merged_4_2409354
4	2508492	2509015	merged_4_2508492
4	2520873	2521710	merged_4_2520873
4	2525927	2527507	merged_4_2525927
4	2663391	2664438	merged_4_2663391
4	2723818	2725881	merged_4_2723818
4	2755351	2756923	merged_4_2755351
4	2762893	2763750	merged_4_2762893
4	2773517	2775969	merged_4_2773517
4	2808463	2816357	merged_4_2808463
4	3761452	3762640	merged_4_3761452
4	4848145	4850410	merged_4_4848145
4	5123070	5123693	merged_4_5123070
4	5281377	5286158	merged_4_5281377
4	5407443	5408853	merged_4_5407443
4	5415237	5416465	merged_4_5415237
4	5416598	5417029	merged_4_5416598
4	5438259	5440988	merged_4_5438259
4	5706952	5707583	merged_4_5706952
4	5734831	5735528	merged_4_5734831
4	5743031	5745073	merged_4_5743031
4	5771803	5774304	merged_4_5771803
4	5867398	5870256	merged_4_5867398
4	5884702	5887583	merged_4_5884702
4	5910284	5914872	merged_4_5910284
4	5919902	5923018	merged_4_5919902
4	6019881	6021060	merged_4_6019881
4	6031468	6033338	merged_4_6031468
4	6045953	6047829	merged_4_6045953
4	6114739	6116499	merged_4_6114739
4	6166680	6168615	merged_4_6166680
4	6227051	6227976	merged_4_6227051
4	6273860	6275731	merged_4_6273860
4	6275832	6276348	merged_4_6275832
4	6281371	6283860	merged_4_6281371
4	6302736	6303543	merged_4_6302736
4	6356792	6357926	merged_4_6356792
4	6386560	6387992	merged_4_6386560
4	6404510	6405614	merged_4_6404510
4	6405725	6405910	merged_4_6405725
4	6548938	6549848	merged_4_6548938
4	6550625	6552097	merged_4_6550625
4	6552628	6553610	merged_4_6552628
4	6559848	6561706	merged_4_6559848
4	6562495	6563975	merged_4_6562495
4	6594138	6594443	merged_4_6594138
4	6597747	6598909	merged_4_6597747
4	6599165	6600165	merged_4_6599165
4	6688584	6689762	merged_4_6688584
4	7178517	7179425	merged_4_7178517
4	7214192	7215002	merged_4_7214192
4	7244752	7245581	merged_4_7244752
4	7249246	7250262	merged_4_7249246
4	7250427	7251274	merged_4_7250427
4	7444250	7444929	merged_4_7444250
4	7554793	7557821	merged_4_7554793
4	7591542	7593844	merged_4_7591542
4	7624752	7625436	merged_4_7624752
4	7969447	7969952	merged_4_7969447
4	7987965	7988645	merged_4_7987965
4	8130874	8132254	merged_4_8130874
4	8404125	8405653	merged_4_8404125
4	8535899	8537847	merged_4_8535899
4	8795987	8800041	merged_4_8795987
4	8941380	8943588	merged_4_8941380
4	8947062	8949008	merged_4_8947062
4	9005008	9006629	merged_4_9005008
4	9144909	9145714	merged_4_9144909
4	9687010	9688261	merged_4_9687010
4	9800398	9801379	merged_4_9800398
4	9801646	9803021	merged_4_9801646
4	9987277	9988555	merged_4_9987277
4	9988966	9990900	merged_4_9988966
4	10265839	10266849	merged_4_10265839
4	10647295	10647685	merged_4_10647295
4	10648209	10649309	merged_4_10648209
4	10770004	10771480	merged_4_10770004
4	10903274	10905157	merged_4_10903274
4	11123429	11124510	merged_4_11123429
4	11473278	11475528	merged_4_11473278
4	11684315	11684889	merged_4_11684315
4	11695995	11696483	merged_4_11695995
4	11828953	11829870	merged_4_11828953
4	11832116	11833209	merged_4_11832116
4	12092441	12094730	merged_4_12092441
4	12598599	12599821	merged_4_12598599
4	12712901	12714168	merged_4_12712901
4	12862427	12864596	merged_4_12862427
4	13580116	13581025	merged_4_13580116
4	14267648	14268891	merged_4_14267648
4	14272060	14272789	merged_4_14272060
4	14967031	14967788	merged_4_14967031
4	14977310	14978218	merged_4_14977310
4	14978358	14979860	merged_4_14978358
4	16555191	16556214	merged_4_16555191
4	17212429	17213464	merged_4_17212429
4	17227352	17228161	merged_4_17227352
4	18254764	18257323	merged_4_18254764
4	18279993	18280939	merged_4_18279993
4	18434564	18435109	merged_4_18434564
4	18481738	18482828	merged_4_18481738
5	28447	29943	merged_5_28447
5	179150	180431	merged_5_179150
5	595400	596987	merged_5_595400
5	837862	838638	merged_5_837862
5	838752	839583	merged_5_838752
5	1180829	1182601	merged_5_1180829
5	1228897	1230592	merged_5_1228897
5	1501399	1502227	merged_5_1501399
5	1559239	1560600	merged_5_1559239
5	1654880	1655485	merged_5_1654880
5	1871463	1872874	merged_5_1871463
5	2895848	2897000	merged_5_2895848
5	3688420	3688840	merged_5_3688420
5	4140467	4142623	merged_5_4140467
5	4165093	4166289	merged_5_4165093
5	4855654	4856471	merged_5_4855654
5	5593199	5594149	merged_5_5593199
5	5760897	5761845	merged_5_5760897
5	5853077	5854210	merged_5_5853077
5	5854873	5856082	merged_5_5854873
5	6252134	6254189	merged_5_6252134
5	7073851	7074444	merged_5_7073851
5	7728600	7729427	merged_5_7728600
5	7910066	7910920	merged_5_7910066
5	7971518	7972552	merged_5_7971518
5	7991182	7992303	merged_5_7991182
5	8203606	8204538	merged_5_8203606
5	8361818	8362723	merged_5_8361818
5	8419297	8420413	merged_5_8419297
5	8451894	8453373	merged_5_8451894
5	8613629	8615126	merged_5_8613629
5	8702573	8703769	merged_5_8702573
5	8727723	8728823	merged_5_8727723
5	8782970	8784093	merged_5_8782970
5	8810122	8812569	merged_5_8810122
5	8813227	8813627	merged_5_8813227
5	9169064	9169977	merged_5_9169064
5	9178451	9178909	merged_5_9178451
5	9178996	9180433	merged_5_9178996
5	9281810	9282598	merged_5_9281810
5	9288972	9289597	merged_5_9288972
5	9289940	9290912	merged_5_9289940
5	9321228	9324920	merged_5_9321228
5	9443682	9445069	merged_5_9443682
5	9603826	9605032	merged_5_9603826
5	9611993	9612608	merged_5_9611993
5	9686245	9686641	merged_5_9686245
5	9697868	9700224	merged_5_9697868
5	9799932	9803077	merged_5_9799932
5	9840067	9842146	merged_5_9840067
5	9846499	9848379	merged_5_9846499
5	9971821	9973420	merged_5_9971821
5	9990465	9993539	merged_5_9990465
5	10040653	10041576	merged_5_10040653
5	10067172	10069092	merged_5_10067172
5	10171403	10174852	merged_5_10171403
5	10357944	10359093	merged_5_10357944
5	10372310	10374432	merged_5_10372310
5	10385088	10387914	merged_5_10385088
5	10698421	10701558	merged_5_10698421
5	12566006	12566943	merged_5_12566006
5	13240614	13241332	merged_5_13240614
5	13466257	13467296	merged_5_13466257
5	13489433	13492815	merged_5_13489433
5	13519079	13519924	merged_5_13519079
5	13533754	13534806	merged_5_13533754
5	13582956	13583789	merged_5_13582956
5	13656281	13660884	merged_5_13656281
5	13735770	13737131	merged_5_13735770
5	13802838	13805343	merged_5_13802838
5	13805879	13806180	merged_5_13805879
5	13827602	13829031	merged_5_13827602
5	13860598	13861511	merged_5_13860598
5	13861876	13863494	merged_5_13861876
5	13945410	13947870	merged_5_13945410
5	14044901	14047602	merged_5_14044901
5	14050438	14051134	merged_5_14050438
5	14265549	14266665	merged_5_14265549
5	14288713	14290645	merged_5_14288713
5	14654442	14656827	merged_5_14654442
5	14754135	14755496	merged_5_14754135
5	14771178	14771622	merged_5_14771178
5	14782025	14786539	merged_5_14782025
5	14848226	14850920	merged_5_14848226
5	14871894	14873747	merged_5_14871894
5	14895778	14896819	merged_5_14895778
5	14936385	14936909	merged_5_14936385
5	14937017	14937786	merged_5_14937017
5	15040737	15041844	merged_5_15040737
5	15052484	15054028	merged_5_15052484
5	15075616	15078337	merged_5_15075616
5	15258808	15259560	merged_5_15258808
5	15259722	15260003	merged_5_15259722
5	15407993	15408935	merged_5_15407993
5	15430622	15431120	merged_5_15430622
5	15431436	15432402	merged_5_15431436
5	15484392	15485328	merged_5_15484392
5	15505801	15508149	merged_5_15505801
5	15549326	15551224	merged_5_15549326
5	15591210	15592175	merged_5_15591210
5	15592816	15593852	merged_5_15592816
5	15599454	15600270	merged_5_15599454
5	15600374	15601655	merged_5_15600374
5	15698901	15699540	merged_5_15698901
5	15700484	15701687	merged_5_15700484
5	15872774	15873817	merged_5_15872774
5	15886649	15888929	merged_5_15886649
5	15966863	15967788	merged_5_15966863
5	15981919	15985507	merged_5_15981919
5	15992031	15993505	merged_5_15992031
5	16007644	16008211	merged_5_16007644
5	16014474	16019253	merged_5_16014474
5	16211268	16212697	merged_5_16211268
5	16900963	16902008	merged_5_16900963
5	16965960	16967336	merged_5_16965960
5	17106447	17108052	merged_5_17106447
5	17173087	17175780	merged_5_17173087
5	17542837	17543740	merged_5_17542837
5	17826394	17827617	merged_5_17826394
5	18039730	18040495	merged_5_18039730
5	18063366	18063906	merged_5_18063366
5	18064972	18066168	merged_5_18064972
5	18216509	18217337	merged_5_18216509
5	18533369	18534718	merged_5_18533369
5	18539407	18540726	merged_5_18539407
5	18570457	18571162	merged_5_18570457
5	18726433	18727699	merged_5_18726433
5	18788490	18789037	merged_5_18788490
5	19001208	19002444	merged_5_19001208
5	19139729	19140604	merged_5_19139729
5	19407423	19408717	merged_5_19407423
5	19557141	19558465	merged_5_19557141
5	19751623	19753695	merged_5_19751623
5	19831946	19832805	merged_5_19831946
5	19951968	19952927	merged_5_19951968
5	20439331	20441688	merged_5_20439331
5	20472679	20474095	merged_5_20472679
5	20575329	20576706	merged_5_20575329
5	20608570	20609933	merged_5_20608570
5	21013697	21014216	merged_5_21013697
5	21014357	21015446	merged_5_21014357
5	21095824	21096610	merged_5_21095824
5	21144124	21145035	merged_5_21144124
5	21222968	21225460	merged_5_21222968
5	21466474	21469016	merged_5_21466474
5	21802967	21804230	merged_5_21802967
5	22094014	22095288	merged_5_22094014
5	22109962	22111050	merged_5_22109962
5	22164322	22166835	merged_5_22164322
5	22260050	22260671	merged_5_22260050
5	22746462	22747071	merged_5_22746462
5	23338952	23340735	merged_5_23338952
5	23592037	23593300	merged_5_23592037
5	25486680	25487376	merged_5_25486680
5	25823747	25824474	merged_5_25823747
