## Supplementary Data 5 for "Transcription factors instruct DNA methylation patterns in plant reproductive tissues"

### Sheet: Supplementary Data 5
Supplementary Data 5. Summary of MethylC-seq data
Genotypea	Tissue	Raw Readsb	Mapped Readsc	Mappabilityd	Retained Readse	Total Covered Basesf	Coverageg	% methylationh			Conversion Ratei
								mCG	mCHG	mCHH	mCG	mCHG	mCHH
WT1_rep1	flower bud (stage 12 and younger)	63399967	52221528	0.824	35589067	3558906700	29.9068	29%	10%	1.9%	99.7%	99.7%	99.7%
WT2_rep2	flower bud (stage 12 and younger)	59586470	48091860	0.807	33217548	3321754800	27.9139	28.4%	9.8%	1.9%	99.7%	99.7%	99.7%
WT3_rep3	flower bud (stage 12 and younger)	74332919	60388775	0.812	40775981	4077598100	34.2655	28.6%	10.1%	1.8%	99.7%	99.7%	99.7%
clsy3	flower bud (stage 12 and younger)	67399565	54598326	0.81	37157537	3715753700	31.2248	28.2%	10%	1.9%	99.7%	99.7%	99.6%
clsy3,4	flower bud (stage 12 and younger)	61830602	49936761	0.808	33663846	3366384600	28.2889	28.3%	9.7%	1.8%	99.7%	99.7%	99.7%
clsy1,2	flower bud (stage 12 and younger)	65081747	51892726	0.797	35034805	3503480500	29.441	29.2%	9.7%	1.7%	99.7%	99.7%	99.7%
rim22-3	flower bud (stage 12 and younger)	58479909	46568026	0.796	31306310	3130631000	26.3078	28.3%	10.3%	1.9%	99.7%	99.7%	99.7%
rim22-2	flower bud (stage 12 and younger)	50460385	40444249	0.802	26518397	2651839700	22.2844	28.5%	9.7%	1.9%	99.7%	99.7%	99.7%
a rep1, rep2, rep3 represent biological replicates.
b Total reads from Nextseq 2000.
c Reads mapped to TAIR10 using bs_seeker2-align.py from BS-Seeker2 (v2.1.8) with default parameters as well as the following options: -m 2 (two mismatches allowed).
d Mappability = Mapped Reads / RawReads
e Reads remaing after removing exact duplicates using the remove_clonal.py function of picard tools (http://broadinstitute. github.io/picard/). .
f Total Covered Bases = Retained Reads x 50 (read length) x 2 (pair end).
g TAIR10 (119Mb) coverage = Total Covered Bases / 119Mb.
h % methylation = methylated Cs in the indicated context (CG, CHG and CHH) / total C of that context.
i Conversion Rates were calculated by mapping the bisulfite reads to chroloplast genome and substracting the % methylation from 1.
