## Supplementary Data 6 for "Transcription factors instruct DNA methylation patterns in plant reproductive tissues"

### Sheet: rim22-3 vs 3 WTs CG
Chr	Start	End
1	165700	165800
1	308000	308100
1	634100	634200
1	840400	840500
1	1016900	1017000
1	1736800	1736900
1	1914000	1914100
1	2315000	2315100
1	2749300	2749400
1	3055300	3055400
1	3220500	3220600
1	3384500	3384600
1	3476700	3476800
1	4061900	4062000
1	4454300	4454400
1	4483200	4483300
1	4645000	4645100
1	4853600	4853700
1	5496600	5496700
1	5724400	5724500
1	5740300	5740400
1	5905600	5905700
1	6115000	6115100
1	6151100	6151200
1	6661800	6661900
1	7135900	7136000
1	7247200	7247300
1	7620400	7620500
1	8119000	8119100
1	8204800	8204900
1	8760000	8760100
1	8890100	8890200
1	9883700	9883800
1	10254000	10254100
1	10482900	10483000
1	10718500	10718600
1	11056000	11056100
1	11318300	11318400
1	11432300	11432400
1	11434700	11434800
1	11588500	11588600
1	11932500	11932600
1	12083900	12084000
1	12103200	12103300
1	12146400	12146500
1	12277400	12277500
1	12647100	12647200
1	12872200	12872300
1	16648500	16648600
1	16656100	16656200
1	16656200	16656300
1	16817400	16817500
1	17054500	17054600
1	17180400	17180500
1	17294900	17295000
1	17353500	17353600
1	17463600	17463700
1	18119400	18119500
1	18189500	18189600
1	18285800	18285900
1	18472000	18472100
1	18518900	18519000
1	18534700	18534800
1	18571600	18571700
1	18613100	18613200
1	18620000	18620100
1	18653800	18653900
1	18656300	18656400
1	18827700	18827800
1	19142900	19143000
1	19325000	19325100
1	19675300	19675400
1	19940300	19940400
1	19963100	19963200
1	19963200	19963300
1	19963400	19963500
1	19963600	19963700
1	19963700	19963800
1	19963800	19963900
1	19963900	19964000
1	19964000	19964100
1	20174200	20174300
1	20356000	20356100
1	20360200	20360300
1	20455700	20455800
1	20584100	20584200
1	20741000	20741100
1	20810000	20810100
1	20842000	20842100
1	20857600	20857700
1	20885200	20885300
1	21194200	21194300
1	21213900	21214000
1	21341800	21341900
1	21341900	21342000
1	21342000	21342100
1	21342100	21342200
1	21342200	21342300
1	21506500	21506600
1	21547600	21547700
1	21621900	21622000
1	21714100	21714200
1	21885600	21885700
1	21912300	21912400
1	22448400	22448500
1	22771300	22771400
1	22905500	22905600
1	22996000	22996100
1	23485500	23485600
1	23519500	23519600
1	23668300	23668400
1	24089800	24089900
1	24639800	24639900
1	24660500	24660600
1	25110600	25110700
1	25293900	25294000
1	25490600	25490700
1	25728800	25728900
1	25910500	25910600
1	28470300	28470400
1	28470500	28470600
1	28758300	28758400
1	28821200	28821300
1	29168100	29168200
1	29848500	29848600
1	29921600	29921700
2	630300	630400
2	691400	691500
2	791400	791500
2	859200	859300
2	903100	903200
2	930400	930500
2	1112300	1112400
2	1198400	1198500
2	1290300	1290400
2	1431200	1431300
2	1941300	1941400
2	1989300	1989400
2	2213700	2213800
2	3169300	3169400
2	3220700	3220800
2	4100200	4100300
2	4142200	4142300
2	4142300	4142400
2	4172100	4172200
2	4300300	4300400
2	4456600	4456700
2	4507100	4507200
2	5010800	5010900
2	5163000	5163100
2	5950800	5950900
2	6053300	6053400
2	6246800	6246900
2	6315000	6315100
2	6635600	6635700
2	7098000	7098100
2	7242700	7242800
2	7356600	7356700
2	7381200	7381300
2	7397200	7397300
2	7443200	7443300
2	7743700	7743800
2	7771400	7771500
2	8193400	8193500
2	8249100	8249200
2	8305700	8305800
2	8466400	8466500
2	10102700	10102800
2	11044200	11044300
2	11964700	11964800
2	12855900	12856000
2	13001900	13002000
2	13675900	13676000
2	13975300	13975400
2	14075300	14075400
2	14092300	14092400
2	14094800	14094900
2	14653500	14653600
2	14653600	14653700
2	14653700	14653800
2	15350700	15350800
2	16034500	16034600
2	16351000	16351100
2	16370800	16370900
2	16513200	16513300
2	16738300	16738400
2	17033400	17033500
2	17085600	17085700
2	17088300	17088400
2	17539900	17540000
2	18027400	18027500
2	18027500	18027600
2	18181900	18182000
2	18759900	18760000
2	18769200	18769300
2	18896800	18896900
2	19024600	19024700
2	19220000	19220100
2	19652600	19652700
3	243600	243700
3	244300	244400
3	264000	264100
3	569300	569400
3	797500	797600
3	871100	871200
3	911700	911800
3	964200	964300
3	1026800	1026900
3	1116000	1116100
3	1205900	1206000
3	1298200	1298300
3	1320700	1320800
3	1587000	1587100
3	1605400	1605500
3	1745500	1745600
3	1986600	1986700
3	2084800	2084900
3	2187000	2187100
3	2202900	2203000
3	2203300	2203400
3	2203400	2203500
3	2203600	2203700
3	2203700	2203800
3	2204000	2204100
3	2204400	2204500
3	2230600	2230700
3	2233700	2233800
3	2246000	2246100
3	2271300	2271400
3	2323200	2323300
3	2678300	2678400
3	2731100	2731200
3	2766700	2766800
3	2785700	2785800
3	3153000	3153100
3	3211400	3211500
3	3222400	3222500
3	3293400	3293500
3	3293900	3294000
3	3322400	3322500
3	3347300	3347400
3	3363800	3363900
3	3519700	3519800
3	3604300	3604400
3	3604400	3604500
3	3633800	3633900
3	3734400	3734500
3	3753200	3753300
3	3763500	3763600
3	3794500	3794600
3	3823800	3823900
3	3888100	3888200
3	3901000	3901100
3	3939200	3939300
3	4023200	4023300
3	4061300	4061400
3	4264800	4264900
3	4305200	4305300
3	4328400	4328500
3	4626300	4626400
3	4932200	4932300
3	5093900	5094000
3	5113100	5113200
3	5167900	5168000
3	5251300	5251400
3	5290000	5290100
3	5365200	5365300
3	5385100	5385200
3	5407200	5407300
3	5410400	5410500
3	5442100	5442200
3	5712400	5712500
3	5712700	5712800
3	5723800	5723900
3	5723900	5724000
3	5828300	5828400
3	5874600	5874700
3	5918700	5918800
3	5960800	5960900
3	5961000	5961100
3	6038700	6038800
3	6046800	6046900
3	6114700	6114800
3	6131100	6131200
3	6132400	6132500
3	6186300	6186400
3	6201700	6201800
3	6238300	6238400
3	6279200	6279300
3	6329400	6329500
3	6449400	6449500
3	6496900	6497000
3	6503900	6504000
3	6506300	6506400
3	6570600	6570700
3	6608700	6608800
3	6621800	6621900
3	6800800	6800900
3	6968800	6968900
3	7017000	7017100
3	7381200	7381300
3	8045900	8046000
3	8177800	8177900
3	10372900	10373000
3	10757500	10757600
3	11241500	11241600
3	11384800	11384900
3	11641800	11641900
3	11788400	11788500
3	14761700	14761800
3	14762300	14762400
3	15516900	15517000
3	16129700	16129800
3	16267200	16267300
3	16280900	16281000
3	16281100	16281200
3	16715200	16715300
3	16849200	16849300
3	16856100	16856200
3	17292800	17292900
3	17602000	17602100
3	17944800	17944900
3	17955100	17955200
3	18485700	18485800
3	19357900	19358000
3	19933100	19933200
3	20107500	20107600
3	20886400	20886500
3	21226900	21227000
3	21266400	21266500
3	21308200	21308300
3	21390500	21390600
3	21541000	21541100
3	21691800	21691900
3	21864500	21864600
3	22099700	22099800
3	23432000	23432100
4	61800	61900
4	61900	62000
4	102400	102500
4	273700	273800
4	731500	731600
4	912600	912700
4	1181400	1181500
4	1198500	1198600
4	1296000	1296100
4	1419000	1419100
4	1513200	1513300
4	1779400	1779500
4	1941900	1942000
4	2137600	2137700
4	2172300	2172400
4	2311400	2311500
4	2317000	2317100
4	2317100	2317200
4	2342800	2342900
4	2396500	2396600
4	2438400	2438500
4	2449200	2449300
4	2478400	2478500
4	2566500	2566600
4	2566600	2566700
4	2566700	2566800
4	2677000	2677100
4	4121500	4121600
4	4197700	4197800
4	4847600	4847700
4	5153600	5153700
4	5230000	5230100
4	5278600	5278700
4	5278800	5278900
4	5283500	5283600
4	5699000	5699100
4	5726500	5726600
4	5788600	5788700
4	5964700	5964800
4	5973200	5973300
4	6085700	6085800
4	6086800	6086900
4	6134600	6134700
4	6397800	6397900
4	6554600	6554700
4	6607900	6608000
4	6628600	6628700
4	6754300	6754400
4	6834200	6834300
4	6861300	6861400
4	7095000	7095100
4	7134600	7134700
4	7500700	7500800
4	7631300	7631400
4	7721100	7721200
4	7724400	7724500
4	7800700	7800800
4	7800800	7800900
4	8783700	8783800
4	8972500	8972600
4	9373700	9373800
4	9554700	9554800
4	9961000	9961100
4	9961200	9961300
4	10027800	10027900
4	10157000	10157100
4	10157100	10157200
4	10893900	10894000
4	11235900	11236000
4	11247000	11247100
4	11492800	11492900
4	12704600	12704700
4	13101300	13101400
4	13470500	13470600
4	13825800	13825900
4	14212400	14212500
4	14865000	14865100
4	15539100	15539200
4	15577200	15577300
4	16106300	16106400
4	16290800	16290900
4	16894100	16894200
4	17000100	17000200
4	17663600	17663700
4	18026400	18026500
4	18357400	18357500
4	18493200	18493300
4	18537200	18537300
5	23900	24000
5	168100	168200
5	431900	432000
5	439600	439700
5	470600	470700
5	503100	503200
5	503200	503300
5	811100	811200
5	1113600	1113700
5	1156900	1157000
5	1313300	1313400
5	1643200	1643300
5	1643500	1643600
5	1643700	1643800
5	1850900	1851000
5	2059400	2059500
5	2161700	2161800
5	2300900	2301000
5	2643800	2643900
5	2792400	2792500
5	3009200	3009300
5	3053300	3053400
5	3214600	3214700
5	3256100	3256200
5	3331400	3331500
5	3426400	3426500
5	3450200	3450300
5	3631400	3631500
5	3778900	3779000
5	3804400	3804500
5	3807100	3807200
5	3819300	3819400
5	3997000	3997100
5	4111500	4111600
5	4260800	4260900
5	4296100	4296200
5	4339700	4339800
5	4738000	4738100
5	4771800	4771900
5	4927500	4927600
5	5028200	5028300
5	5198600	5198700
5	5291200	5291300
5	5724000	5724100
5	5853100	5853200
5	5973700	5973800
5	6262400	6262500
5	6262700	6262800
5	6302300	6302400
5	6679900	6680000
5	6855700	6855800
5	6901100	6901200
5	6959200	6959300
5	7573500	7573600
5	7776000	7776100
5	7831500	7831600
5	7991600	7991700
5	8246900	8247000
5	8260300	8260400
5	8314600	8314700
5	8632900	8633000
5	8794800	8794900
5	8899300	8899400
5	8907200	8907300
5	9017300	9017400
5	9115200	9115300
5	9408600	9408700
5	9426200	9426300
5	9449600	9449700
5	9502200	9502300
5	9539000	9539100
5	9542900	9543000
5	9550000	9550100
5	9668300	9668400
5	9673100	9673200
5	9693600	9693700
5	9732400	9732500
5	9816600	9816700
5	9854000	9854100
5	9862100	9862200
5	9871300	9871400
5	10002800	10002900
5	10027300	10027400
5	10090300	10090400
5	10383800	10383900
5	10432500	10432600
5	10491700	10491800
5	10491800	10491900
5	10611900	10612000
5	10613500	10613600
5	12540300	12540400
5	12563900	12564000
5	12584800	12584900
5	13478400	13478500
5	13594600	13594700
5	13745100	13745200
5	13866600	13866700
5	13881700	13881800
5	13883300	13883400
5	13891200	13891300
5	13891300	13891400
5	13914700	13914800
5	14046400	14046500
5	14251800	14251900
5	14684200	14684300
5	14716000	14716100
5	14790300	14790400
5	14793800	14793900
5	14815800	14815900
5	14817300	14817400
5	14850700	14850800
5	14983600	14983700
5	15002500	15002600
5	15052900	15053000
5	15163500	15163600
5	15245800	15245900
5	15248600	15248700
5	15261600	15261700
5	15281500	15281600
5	15344100	15344200
5	15545900	15546000
5	15558200	15558300
5	15854100	15854200
5	15897200	15897300
5	15967600	15967700
5	16018400	16018500
5	16160300	16160400
5	16188300	16188400
5	16302200	16302300
5	16341700	16341800
5	16455600	16455700
5	16535300	16535400
5	16539000	16539100
5	16676900	16677000
5	16719000	16719100
5	16879900	16880000
5	16901800	16901900
5	16955700	16955800
5	16960100	16960200
5	17026400	17026500
5	17027500	17027600
5	17103900	17104000
5	17215900	17216000
5	17437600	17437700
5	17498300	17498400
5	17689500	17689600
5	18052100	18052200
5	18065300	18065400
5	18065400	18065500
5	18183700	18183800
5	18268000	18268100
5	18342800	18342900
5	18355600	18355700
5	18364000	18364100
5	18410400	18410500
5	18636800	18636900
5	18722300	18722400
5	18798100	18798200
5	18799000	18799100
5	18838400	18838500
5	19089400	19089500
5	19252600	19252700
5	19265100	19265200
5	19267400	19267500
5	19320500	19320600
5	19335000	19335100
5	19445100	19445200
5	19857500	19857600
5	20393900	20394000
5	20492800	20492900
5	20745900	20746000
5	20989100	20989200
5	21322800	21322900
5	21663000	21663100
5	21685600	21685700
5	22035800	22035900
5	23566800	23566900
5	24881800	24881900
5	25871800	25871900
5	26865600	26865700
5	26865800	26865900

### Sheet: rim22-3 vs 3 WTs CHG
Chr	Start	End
1	213700	213800
1	4966400	4966500
1	7138300	7138400
1	7505100	7505200
1	7522200	7522300
1	8409200	8409300
1	8728700	8728800
1	8728800	8728900
1	10363200	10363300
1	12083900	12084000
1	12084000	12084100
1	12851300	12851400
1	16886800	16886900
1	17015800	17015900
1	17294900	17295000
1	19073200	19073300
1	19073300	19073400
1	19675200	19675300
1	19963400	19963500
1	19963600	19963700
1	19963700	19963800
1	19963800	19963900
1	21341800	21341900
1	21342100	21342200
1	23880600	23880700
1	23885000	23885100
1	23885400	23885500
1	24049300	24049400
1	25673900	25674000
1	25728700	25728800
1	26285500	26285600
1	28470600	28470700
1	28470800	28470900
2	787200	787300
2	878100	878200
2	1075500	1075600
2	1613700	1613800
2	1905200	1905300
2	1905400	1905500
2	4142300	4142400
2	4300300	4300400
2	4507200	4507300
2	5010900	5011000
2	6012100	6012200
2	6398200	6398300
2	8823200	8823300
2	9550600	9550700
2	9670900	9671000
2	9947300	9947400
2	10570300	10570400
2	12150300	12150400
2	12150400	12150500
2	12150500	12150600
2	12174800	12174900
2	12174900	12175000
2	14009900	14010000
2	14010000	14010100
2	14653600	14653700
2	15140300	15140400
2	16272800	16272900
2	16422800	16422900
3	1675200	1675300
3	2888400	2888500
3	3686500	3686600
3	4647800	4647900
3	4647900	4648000
3	8212800	8212900
3	11241400	11241500
3	17272700	17272800
3	20929600	20929700
3	21509600	21509700
3	21547600	21547700
3	21547800	21547900
4	62000	62100
4	273800	273900
4	489900	490000
4	595500	595600
4	1565100	1565200
4	2317200	2317300
4	2342900	2343000
4	5964700	5964800
4	6754300	6754400
4	7956000	7956100
4	9145400	9145500
4	10156900	10157000
4	11825100	11825200
4	16325300	16325400
4	17227500	17227600
4	18280700	18280800
5	1655200	1655300
5	3910600	3910700
5	4738000	4738100
5	7512700	7512800
5	7991700	7991800
5	9169400	9169500
5	9686300	9686400
5	9686400	9686500
5	9763700	9763800
5	10613600	10613700
5	13883300	13883400
5	13883400	13883500
5	14771500	14771600
5	15403400	15403500
5	15967700	15967800
5	16526100	16526200
5	17437800	17437900
5	17498400	17498500
5	17524300	17524400
5	17672000	17672100
5	17890200	17890300
5	17945600	17945700
5	18216900	18217000
5	18534100	18534200
5	21014100	21014200
5	21014900	21015000
5	21015000	21015100
5	23592700	23592800
5	23592800	23592900

### Sheet: rim22-3 vs 3 WTs CHH
Chr	Start	End
1	670700	670800
1	670800	670900
1	1593100	1593200
1	1593200	1593300
1	2189400	2189500
1	3980900	3981000
1	4061500	4061600
1	4493900	4494000
1	4966300	4966400
1	4966400	4966500
1	5395600	5395700
1	6756700	6756800
1	6759000	6759100
1	7138300	7138400
1	7505200	7505300
1	7522000	7522100
1	7522100	7522200
1	7522200	7522300
1	7522300	7522400
1	8204800	8204900
1	8283000	8283100
1	8283100	8283200
1	8283300	8283400
1	8283400	8283500
1	8409100	8409200
1	8409200	8409300
1	8409300	8409400
1	8591300	8591400
1	8728700	8728800
1	8936200	8936300
1	9018700	9018800
1	9188800	9188900
1	9205200	9205300
1	9205300	9205400
1	9630200	9630300
1	9630300	9630400
1	9630500	9630600
1	9811800	9811900
1	10363200	10363300
1	10384200	10384300
1	10777300	10777400
1	10931900	10932000
1	11280100	11280200
1	11441000	11441100
1	11441100	11441200
1	12083900	12084000
1	12084000	12084100
1	12247600	12247700
1	12247700	12247800
1	12263800	12263900
1	12471100	12471200
1	12471200	12471300
1	12851300	12851400
1	12866100	12866200
1	12866200	12866300
1	12977000	12977100
1	16758200	16758300
1	16801800	16801900
1	16801900	16802000
1	16861000	16861100
1	16861200	16861300
1	16861300	16861400
1	17188000	17188100
1	17295300	17295400
1	17295400	17295500
1	18282200	18282300
1	18282300	18282400
1	18282400	18282500
1	18282500	18282600
1	19073100	19073200
1	19073200	19073300
1	19073300	19073400
1	19073400	19073500
1	19073600	19073700
1	19963100	19963200
1	20032700	20032800
1	20187700	20187800
1	20187800	20187900
1	20397800	20397900
1	20397900	20398000
1	20469900	20470000
1	20470000	20470100
1	20470100	20470200
1	20926100	20926200
1	20926200	20926300
1	21034700	21034800
1	21216300	21216400
1	21335300	21335400
1	21740600	21740700
1	22323400	22323500
1	22323500	22323600
1	23736800	23736900
1	23736900	23737000
1	23880700	23880800
1	23884700	23884800
1	23885000	23885100
1	23885100	23885200
1	23885200	23885300
1	23885300	23885400
1	24360300	24360400
1	24360700	24360800
1	24956700	24956800
1	24956800	24956900
1	24956900	24957000
1	25261000	25261100
1	25261100	25261200
1	25261200	25261300
1	25349200	25349300
1	25349300	25349400
1	25349400	25349500
1	25349500	25349600
1	25349600	25349700
1	25673900	25674000
1	25728600	25728700
1	25728700	25728800
1	25728800	25728900
1	25928800	25928900
1	26031800	26031900
1	26031900	26032000
1	26634900	26635000
1	27635400	27635500
1	27637500	27637600
1	27637600	27637700
1	28470300	28470400
1	28471000	28471100
1	28582000	28582100
2	455700	455800
2	455800	455900
2	455900	456000
2	687400	687500
2	687600	687700
2	768700	768800
2	808600	808700
2	808700	808800
2	878100	878200
2	878200	878300
2	1075500	1075600
2	1112200	1112300
2	1112300	1112400
2	1112400	1112500
2	1155100	1155200
2	1155200	1155300
2	1155300	1155400
2	1472800	1472900
2	1472900	1473000
2	2065900	2066000
2	2356500	2356600
2	2356800	2356900
2	6054900	6055000
2	6398100	6398200
2	6398200	6398300
2	6398300	6398400
2	6731900	6732000
2	7278800	7278900
2	7299000	7299100
2	7299100	7299200
2	7299200	7299300
2	7632800	7632900
2	8104400	8104500
2	8104500	8104600
2	8104600	8104700
2	8104700	8104800
2	8157600	8157700
2	8157700	8157800
2	8157800	8157900
2	8332900	8333000
2	8413800	8413900
2	8414100	8414200
2	8414200	8414300
2	8754600	8754700
2	8754800	8754900
2	8754900	8755000
2	8755000	8755100
2	8882200	8882300
2	9425100	9425200
2	9425200	9425300
2	9425300	9425400
2	9550400	9550500
2	9550500	9550600
2	9638900	9639000
2	9639000	9639100
2	9639100	9639200
2	9738600	9738700
2	9830900	9831000
2	9831100	9831200
2	9947300	9947400
2	9947400	9947500
2	9947500	9947600
2	10570200	10570300
2	10570400	10570500
2	10814500	10814600
2	10814600	10814700
2	11043500	11043600
2	11346000	11346100
2	11409000	11409100
2	11508800	11508900
2	11760200	11760300
2	11760300	11760400
2	12150500	12150600
2	12174600	12174700
2	12174700	12174800
2	12174800	12174900
2	12174900	12175000
2	12623200	12623300
2	12623300	12623400
2	12754200	12754300
2	12754400	12754500
2	12979600	12979700
2	12979700	12979800
2	13675800	13675900
2	13675900	13676000
2	14009900	14010000
2	14010000	14010100
2	14010100	14010200
2	14653500	14653600
2	14653600	14653700
2	15707800	15707900
2	15880700	15880800
2	15880800	15880900
2	15881500	15881600
2	15881600	15881700
2	15881700	15881800
2	16173000	16173100
2	16173100	16173200
2	16272700	16272800
2	16272800	16272900
2	16272900	16273000
2	16273000	16273100
2	17408200	17408300
2	17408300	17408400
2	17635400	17635500
2	18676500	18676600
2	19353900	19354000
2	19354000	19354100
2	19354100	19354200
3	557500	557600
3	1283000	1283100
3	1601900	1602000
3	1602700	1602800
3	1602800	1602900
3	1675200	1675300
3	2888300	2888400
3	3686600	3686700
3	4453100	4453200
3	4453200	4453300
3	5643400	5643500
3	5867900	5868000
3	5868000	5868100
3	8210000	8210100
3	8212800	8212900
3	8219700	8219800
3	9331700	9331800
3	9331800	9331900
3	9429100	9429200
3	9429200	9429300
3	9429300	9429400
3	9754300	9754400
3	9754400	9754500
3	9828900	9829000
3	9965500	9965600
3	10372900	10373000
3	10373800	10373900
3	10388000	10388100
3	10388700	10388800
3	10599300	10599400
3	10741700	10741800
3	11181500	11181600
3	11288900	11289000
3	14761600	14761700
3	14761700	14761800
3	14761800	14761900
3	14761900	14762000
3	14762300	14762400
3	15221500	15221600
3	15221600	15221700
3	15978200	15978300
3	16321600	16321700
3	16321700	16321800
3	16471100	16471200
3	16975600	16975700
3	17272700	17272800
3	17532100	17532200
3	17862400	17862500
3	17862500	17862600
3	18254800	18254900
3	18799700	18799800
3	19471400	19471500
3	19560700	19560800
3	19560800	19560900
3	20693700	20693800
3	20763700	20763800
3	20763800	20763900
3	20808800	20808900
3	20809100	20809200
3	20809300	20809400
3	20929600	20929700
3	20929700	20929800
3	20929800	20929900
3	21509500	21509600
3	21509600	21509700
3	21509700	21509800
3	21509800	21509900
3	21547600	21547700
3	21968900	21969000
3	22476700	22476800
3	22747200	22747300
3	22747300	22747400
3	22747400	22747500
4	136300	136400
4	273800	273900
4	375900	376000
4	378800	378900
4	489900	490000
4	490000	490100
4	595400	595500
4	630800	630900
4	1064100	1064200
4	2336900	2337000
4	2379700	2379800
4	2379800	2379900
4	2521200	2521300
4	2526800	2526900
4	2526900	2527000
4	2527200	2527300
4	2595200	2595300
4	4547800	4547900
4	4844200	4844300
4	5281900	5282000
4	5298600	5298700
4	5407800	5407900
4	5964800	5964900
4	6020100	6020200
4	6020200	6020300
4	6020300	6020400
4	6046900	6047000
4	6405200	6405300
4	6953500	6953600
4	7444400	7444500
4	7721000	7721100
4	7724400	7724500
4	7800700	7800800
4	7821600	7821700
4	8131600	8131700
4	8405300	8405400
4	8537400	8537500
4	8537500	8537600
4	8948200	8948300
4	8948300	8948400
4	8948400	8948500
4	9145300	9145400
4	9145400	9145500
4	9737700	9737800
4	10053600	10053700
4	10156900	10157000
4	10157000	10157100
4	10266400	10266500
4	10266600	10266700
4	10770100	10770200
4	10770200	10770300
4	10770300	10770400
4	11124000	11124100
4	11124100	11124200
4	11124200	11124300
4	11235900	11236000
4	11255700	11255800
4	11696200	11696300
4	12862500	12862600
4	12862600	12862700
4	12862700	12862800
4	12863200	12863300
4	12863300	12863400
4	12863400	12863500
4	13580600	13580700
4	14267800	14267900
4	14977900	14978000
4	16555500	16555600
4	16555800	16555900
4	17212800	17212900
4	17212900	17213000
4	17213100	17213200
4	17213300	17213400
4	17227400	17227500
4	17227500	17227600
4	17227600	17227700
4	18280500	18280600
4	18280600	18280700
4	18280700	18280800
5	179900	180000
5	503200	503300
5	596500	596600
5	837900	838000
5	1181900	1182000
5	1501700	1501800
5	1655200	1655300
5	1872100	1872200
5	1872200	1872300
5	2579600	2579700
5	2579700	2579800
5	2896100	2896200
5	3688500	3688600
5	3688600	3688700
5	4855800	4855900
5	4855900	4856000
5	4856000	4856100
5	4856100	4856200
5	5855600	5855700
5	6253100	6253200
5	6253900	6254000
5	6254000	6254100
5	7644700	7644800
5	7644900	7645000
5	7972100	7972200
5	7991300	7991400
5	7991500	7991600
5	7991600	7991700
5	7991700	7991800
5	8160600	8160700
5	8362000	8362100
5	8362100	8362200
5	8419600	8419700
5	8419900	8420000
5	8452900	8453000
5	8614500	8614600
5	8614600	8614700
5	8617700	8617800
5	8728200	8728300
5	8728300	8728400
5	8919200	8919300
5	9289400	9289500
5	9289500	9289600
5	9444500	9444600
5	9444600	9444700
5	9444700	9444800
5	9686200	9686300
5	9686300	9686400
5	9686400	9686500
5	9763700	9763800
5	9954300	9954400
5	10206000	10206100
5	10372600	10372700
5	12684600	12684700
5	14771500	14771600
5	14850600	14850700
5	14864700	14864800
5	15052900	15053000
5	15226700	15226800
5	15253200	15253300
5	15484900	15485000
5	15549500	15549600
5	15873000	15873100
5	15967200	15967300
5	15967300	15967400
5	15982100	15982200
5	15985200	15985300
5	15985300	15985400
5	17174600	17174700
5	17498400	17498500
5	17524300	17524400
5	17543200	17543300
5	17543300	17543400
5	17672000	17672100
5	17672100	17672200
5	17827000	17827100
5	18052100	18052200
5	18216900	18217000
5	18533900	18534000
5	18727100	18727200
5	18727400	18727500
5	18727500	18727600
5	19407700	19407800
5	19407800	19407900
5	19407900	19408000
5	20096700	20096800
5	20313700	20313800
5	21014800	21014900
5	21014900	21015000
5	21015000	21015100
5	21015100	21015200
5	21096300	21096400
5	21096400	21096500
5	21467600	21467700
5	21468100	21468200
5	21468800	21468900
5	21803600	21803700
5	22095000	22095100
5	22110300	22110400
5	22165100	22165200
5	22746700	22746800
5	23339900	23340000
5	23340200	23340300
5	23592600	23592700
5	23592700	23592800
5	23592800	23592900
5	25823900	25824000
5	25824000	25824100
5	25824100	25824200

### Sheet: rim22-2 vs 3 WTs CG
Chr	Start	End
1	165700	165800
1	244800	244900
1	320200	320300
1	379700	379800
1	390800	390900
1	577400	577500
1	585400	585500
1	634100	634200
1	650800	650900
1	764400	764500
1	814700	814800
1	1150800	1150900
1	1259500	1259600
1	1283800	1283900
1	1507900	1508000
1	1651100	1651200
1	1687400	1687500
1	1787600	1787700
1	1791000	1791100
1	1884200	1884300
1	1990300	1990400
1	2008900	2009000
1	2043200	2043300
1	2053400	2053500
1	2087900	2088000
1	2094500	2094600
1	2605100	2605200
1	2970600	2970700
1	3149000	3149100
1	3585500	3585600
1	3657100	3657200
1	3817700	3817800
1	4115400	4115500
1	4123100	4123200
1	4239500	4239600
1	4439900	4440000
1	4505800	4505900
1	4574900	4575000
1	4750100	4750200
1	4778000	4778100
1	4823000	4823100
1	4834600	4834700
1	4856200	4856300
1	4870400	4870500
1	5015800	5015900
1	5319300	5319400
1	5588200	5588300
1	5846500	5846600
1	5905600	5905700
1	5991400	5991500
1	6041600	6041700
1	6085500	6085600
1	6215800	6215900
1	6413400	6413500
1	6417700	6417800
1	6501200	6501300
1	6667700	6667800
1	6721500	6721600
1	6748900	6749000
1	7008000	7008100
1	7030500	7030600
1	7138300	7138400
1	7158800	7158900
1	7247200	7247300
1	7302700	7302800
1	7434800	7434900
1	7486200	7486300
1	7575000	7575100
1	7583500	7583600
1	7620800	7620900
1	7766200	7766300
1	7766400	7766500
1	8159600	8159700
1	8663000	8663100
1	9025000	9025100
1	9026200	9026300
1	9148000	9148100
1	9322300	9322400
1	9490400	9490500
1	9719700	9719800
1	9883700	9883800
1	9948100	9948200
1	9984300	9984400
1	10025100	10025200
1	10025800	10025900
1	10079600	10079700
1	10254000	10254100
1	10256500	10256600
1	10285700	10285800
1	10290500	10290600
1	10540300	10540400
1	11018200	11018300
1	11028300	11028400
1	11120800	11120900
1	11267000	11267100
1	11559400	11559500
1	11812800	11812900
1	12107300	12107400
1	12455300	12455400
1	13025000	13025100
1	13130500	13130600
1	13194200	13194300
1	13469400	13469500
1	13587500	13587600
1	13966100	13966200
1	13966200	13966300
1	16782900	16783000
1	16860900	16861000
1	17322400	17322500
1	17355200	17355300
1	17463600	17463700
1	17470100	17470200
1	17754200	17754300
1	17959200	17959300
1	17992500	17992600
1	18147200	18147300
1	18403900	18404000
1	18514100	18514200
1	18608800	18608900
1	18660000	18660100
1	18786800	18786900
1	18867700	18867800
1	19118200	19118300
1	19142900	19143000
1	19168300	19168400
1	19186100	19186200
1	19719900	19720000
1	19720100	19720200
1	19758800	19758900
1	19808000	19808100
1	19938900	19939000
1	19939900	19940000
1	19995800	19995900
1	20188000	20188100
1	20212900	20213000
1	20284800	20284900
1	20661200	20661300
1	20773700	20773800
1	20810000	20810100
1	20833400	20833500
1	20995200	20995300
1	21506500	21506600
1	21734600	21734700
1	21851000	21851100
1	21912300	21912400
1	22016400	22016500
1	22107200	22107300
1	22107300	22107400
1	22117500	22117600
1	22484900	22485000
1	22566500	22566600
1	22570000	22570100
1	22583800	22583900
1	22747000	22747100
1	22830800	22830900
1	23529300	23529400
1	23540500	23540600
1	23558600	23558700
1	23718600	23718700
1	24089800	24089900
1	24154700	24154800
1	24207600	24207700
1	24223600	24223700
1	24249400	24249500
1	24301700	24301800
1	24660500	24660600
1	25315600	25315700
1	25328600	25328700
1	25598300	25598400
1	25778200	25778300
1	25825700	25825800
1	25967800	25967900
1	26101900	26102000
1	26858000	26858100
1	26861700	26861800
1	27387100	27387200
1	27805300	27805400
1	27827300	27827400
1	27926200	27926300
1	28572700	28572800
1	28762600	28762700
1	28910600	28910700
1	28950700	28950800
1	29119300	29119400
1	29533100	29533200
1	29819500	29819600
1	29849700	29849800
1	29862400	29862500
1	29997300	29997400
1	30164600	30164700
1	30180100	30180200
1	30207400	30207500
1	30231700	30231800
1	30321100	30321200
2	82300	82400
2	177100	177200
2	483700	483800
2	600500	600600
2	671200	671300
2	1239900	1240000
2	1480700	1480800
2	1500000	1500100
2	1519300	1519400
2	1533700	1533800
2	1698600	1698700
2	2617200	2617300
2	2617300	2617400
2	2730600	2730700
2	2731600	2731700
2	2731700	2731800
2	2898500	2898600
2	3517500	3517600
2	5778200	5778300
2	6469000	6469100
2	6507600	6507700
2	6644300	6644400
2	7039700	7039800
2	7121600	7121700
2	7247400	7247500
2	7397200	7397300
2	7443500	7443600
2	7464500	7464600
2	7867300	7867400
2	7931400	7931500
2	8217400	8217500
2	8217800	8217900
2	8367900	8368000
2	8417700	8417800
2	8435600	8435700
2	8509700	8509800
2	8714000	8714100
2	8726700	8726800
2	8727100	8727200
2	9080000	9080100
2	9093900	9094000
2	9229700	9229800
2	9396500	9396600
2	9906900	9907000
2	10432400	10432500
2	10687700	10687800
2	10783700	10783800
2	10924000	10924100
2	11016500	11016600
2	11032700	11032800
2	11044200	11044300
2	11062100	11062200
2	11158200	11158300
2	11275900	11276000
2	11476000	11476100
2	11865400	11865500
2	12333000	12333100
2	12356800	12356900
2	12488800	12488900
2	12551600	12551700
2	12923900	12924000
2	12979400	12979500
2	13022600	13022700
2	13040400	13040500
2	13182700	13182800
2	13324100	13324200
2	13338300	13338400
2	13387900	13388000
2	13499600	13499700
2	13605000	13605100
2	13693900	13694000
2	14010000	14010100
2	14010200	14010300
2	14079600	14079700
2	14092300	14092400
2	14177700	14177800
2	14238100	14238200
2	14421400	14421500
2	14448500	14448600
2	14755600	14755700
2	14761000	14761100
2	14961700	14961800
2	15241500	15241600
2	15262400	15262500
2	16093800	16093900
2	16133000	16133100
2	17183400	17183500
2	17634900	17635000
2	17911200	17911300
2	18221900	18222000
2	18302100	18302200
2	18331300	18331400
2	18550700	18550800
2	18837100	18837200
2	18928400	18928500
2	18936700	18936800
2	18997500	18997600
2	19279900	19280000
2	19445100	19445200
3	97900	98000
3	141700	141800
3	157700	157800
3	157800	157900
3	157900	158000
3	158000	158100
3	213800	213900
3	264000	264100
3	282700	282800
3	706500	706600
3	788700	788800
3	796100	796200
3	933400	933500
3	938200	938300
3	967800	967900
3	1119800	1119900
3	1596600	1596700
3	1690300	1690400
3	1942100	1942200
3	2163600	2163700
3	2203600	2203700
3	2246800	2246900
3	2299000	2299100
3	2431500	2431600
3	2766300	2766400
3	2991000	2991100
3	3021600	3021700
3	3151100	3151200
3	3635100	3635200
3	3644300	3644400
3	3682100	3682200
3	3707300	3707400
3	3791300	3791400
3	3888100	3888200
3	3908300	3908400
3	3915500	3915600
3	3932800	3932900
3	3939200	3939300
3	4023200	4023300
3	4150400	4150500
3	4349400	4349500
3	4349700	4349800
3	4471800	4471900
3	4514900	4515000
3	4999500	4999600
3	5453700	5453800
3	5474100	5474200
3	6084800	6084900
3	6186300	6186400
3	6279900	6280000
3	6444500	6444600
3	6642800	6642900
3	6800800	6800900
3	6952900	6953000
3	6986900	6987000
3	7033300	7033400
3	7265200	7265300
3	7571500	7571600
3	7722100	7722200
3	7961700	7961800
3	7965200	7965300
3	8142500	8142600
3	8177800	8177900
3	8431200	8431300
3	8518300	8518400
3	8785300	8785400
3	8966500	8966600
3	9297500	9297600
3	9515000	9515100
3	9519300	9519400
3	9659400	9659500
3	9669800	9669900
3	9687700	9687800
3	9702700	9702800
3	9799500	9799600
3	9861700	9861800
3	9996800	9996900
3	9998900	9999000
3	10036000	10036100
3	10247400	10247500
3	10272600	10272700
3	10379200	10379300
3	10742400	10742500
3	10757300	10757400
3	10757500	10757600
3	10851200	10851300
3	11202900	11203000
3	11641800	11641900
3	12272300	12272400
3	12356700	12356800
3	14908200	14908300
3	14947200	14947300
3	15017600	15017700
3	15050500	15050600
3	15199800	15199900
3	15201700	15201800
3	15210300	15210400
3	15516900	15517000
3	15521600	15521700
3	15872200	15872300
3	16009700	16009800
3	16129700	16129800
3	16204500	16204600
3	16204600	16204700
3	16227700	16227800
3	16751000	16751100
3	16849200	16849300
3	16857000	16857100
3	17025800	17025900
3	17124600	17124700
3	17140200	17140300
3	17140300	17140400
3	17287700	17287800
3	17438500	17438600
3	17715000	17715100
3	17940400	17940500
3	18157500	18157600
3	18164200	18164300
3	18311400	18311500
3	18322100	18322200
3	18835700	18835800
3	18956200	18956300
3	18989500	18989600
3	19339500	19339600
3	19680900	19681000
3	19689500	19689600
3	19737000	19737100
3	19764700	19764800
3	20013200	20013300
3	20030700	20030800
3	20040200	20040300
3	20043000	20043100
3	20054100	20054200
3	20125400	20125500
3	20154400	20154500
3	20312000	20312100
3	20601000	20601100
3	20601100	20601200
3	20838700	20838800
3	21078200	21078300
3	21081900	21082000
3	21161600	21161700
3	21342100	21342200
3	21361400	21361500
3	21664900	21665000
3	21852600	21852700
3	21937600	21937700
3	21953400	21953500
3	22173800	22173900
3	22286900	22287000
3	22623800	22623900
3	22627600	22627700
3	23002600	23002700
4	96100	96200
4	243000	243100
4	260200	260300
4	354600	354700
4	420000	420100
4	457200	457300
4	509800	509900
4	904200	904300
4	1057200	1057300
4	1164700	1164800
4	1181200	1181300
4	1275600	1275700
4	1296000	1296100
4	1779400	1779500
4	2137600	2137700
4	2137700	2137800
4	2165700	2165800
4	2297600	2297700
4	2438400	2438500
4	2449200	2449300
4	2499600	2499700
4	2548000	2548100
4	2752200	2752300
4	2803800	2803900
4	3370300	3370400
4	3370400	3370500
4	4696500	4696600
4	4696600	4696700
4	5278800	5278900
4	5290900	5291000
4	5298400	5298500
4	5301300	5301400
4	5332100	5332200
4	5565700	5565800
4	5668200	5668300
4	5725200	5725300
4	5774200	5774300
4	5774300	5774400
4	6203700	6203800
4	6248000	6248100
4	6292600	6292700
4	6540300	6540400
4	6607900	6608000
4	6703500	6703600
4	6776700	6776800
4	6834200	6834300
4	6857900	6858000
4	6858400	6858500
4	7057800	7057900
4	7064200	7064300
4	7091300	7091400
4	7181200	7181300
4	7184100	7184200
4	7451300	7451400
4	7514900	7515000
4	7770800	7770900
4	7927000	7927100
4	7937000	7937100
4	8045800	8045900
4	8239000	8239100
4	8339200	8339300
4	8480000	8480100
4	8493800	8493900
4	8547600	8547700
4	8615900	8616000
4	8725700	8725800
4	8727700	8727800
4	8808900	8809000
4	8847900	8848000
4	9005900	9006000
4	9224200	9224300
4	9483900	9484000
4	9577500	9577600
4	9821300	9821400
4	10027800	10027900
4	10079500	10079600
4	10082900	10083000
4	10303100	10303200
4	10441900	10442000
4	10455000	10455100
4	10497500	10497600
4	10674200	10674300
4	10700800	10700900
4	10863600	10863700
4	10866700	10866800
4	11005100	11005200
4	11012300	11012400
4	11287500	11287600
4	11289900	11290000
4	11328500	11328600
4	11347500	11347600
4	11804800	11804900
4	11950100	11950200
4	12035900	12036000
4	12228300	12228400
4	12307300	12307400
4	12552900	12553000
4	12704600	12704700
4	12812600	12812700
4	13234700	13234800
4	13358900	13359000
4	13470500	13470600
4	13616000	13616100
4	13702800	13702900
4	13720400	13720500
4	13849400	13849500
4	14085700	14085800
4	14173500	14173600
4	14210700	14210800
4	14295200	14295300
4	14599900	14600000
4	14615300	14615400
4	14745700	14745800
4	14755500	14755600
4	14855800	14855900
4	14965700	14965800
4	15142900	15143000
4	15169800	15169900
4	15250700	15250800
4	15280000	15280100
4	15498600	15498700
4	15801500	15801600
4	15839200	15839300
4	15949800	15949900
4	15950400	15950500
4	16006200	16006300
4	16050500	16050600
4	16143200	16143300
4	16190800	16190900
4	16296400	16296500
4	16403500	16403600
4	16780200	16780300
4	16815700	16815800
4	16932900	16933000
4	16998800	16998900
4	16999000	16999100
4	16999100	16999200
4	17231000	17231100
4	17499500	17499600
4	17993300	17993400
4	18012200	18012300
4	18534800	18534900
5	55600	55700
5	475100	475200
5	481600	481700
5	519000	519100
5	549500	549600
5	1113600	1113700
5	1209900	1210000
5	1299800	1299900
5	1313300	1313400
5	1338100	1338200
5	1780400	1780500
5	2024700	2024800
5	2025700	2025800
5	2118400	2118500
5	2160200	2160300
5	2162800	2162900
5	2164600	2164700
5	2574400	2574500
5	2691700	2691800
5	2793800	2793900
5	2827200	2827300
5	2884300	2884400
5	3091300	3091400
5	3218300	3218400
5	3449400	3449500
5	3500400	3500500
5	3619900	3620000
5	4017100	4017200
5	4252900	4253000
5	4772800	4772900
5	5052600	5052700
5	5477300	5477400
5	5524700	5524800
5	5582200	5582300
5	5601700	5601800
5	5669400	5669500
5	5752300	5752400
5	6135200	6135300
5	6347200	6347300
5	6537600	6537700
5	6656000	6656100
5	6657600	6657700
5	6781100	6781200
5	6869800	6869900
5	6928000	6928100
5	6990600	6990700
5	7204600	7204700
5	7438300	7438400
5	7629500	7629600
5	7776000	7776100
5	7821600	7821700
5	7821700	7821800
5	7831500	7831600
5	7872800	7872900
5	7944600	7944700
5	8068900	8069000
5	8118000	8118100
5	8187200	8187300
5	8187300	8187400
5	8236000	8236100
5	8246900	8247000
5	8449900	8450000
5	8464400	8464500
5	8600900	8601000
5	8645500	8645600
5	8948500	8948600
5	8960800	8960900
5	8969700	8969800
5	9026300	9026400
5	9156400	9156500
5	9454700	9454800
5	10540800	10540900
5	10721100	10721200
5	12584800	12584900
5	12661700	12661800
5	12959500	12959600
5	13366200	13366300
5	13369200	13369300
5	13369300	13369400
5	13382700	13382800
5	13415900	13416000
5	13553500	13553600
5	13857600	13857700
5	14027800	14027900
5	14046200	14046300
5	14131700	14131800
5	14543100	14543200
5	14889800	14889900
5	14900200	14900300
5	14982100	14982200
5	15078200	15078300
5	15405600	15405700
5	15408000	15408100
5	15441600	15441700
5	15819100	15819200
5	15890700	15890800
5	15947900	15948000
5	16450100	16450200
5	16506900	16507000
5	16535300	16535400
5	16708600	16708700
5	16719000	16719100
5	16792000	16792100
5	16890000	16890100
5	16947400	16947500
5	17529400	17529500
5	17699200	17699300
5	17750300	17750400
5	17786800	17786900
5	17802700	17802800
5	17890600	17890700
5	18051100	18051200
5	18053700	18053800
5	18083600	18083700
5	18572800	18572900
5	18730000	18730100
5	18838800	18838900
5	18886100	18886200
5	19050100	19050200
5	19283700	19283800
5	19335100	19335200
5	19335200	19335300
5	19393500	19393600
5	19445100	19445200
5	19449700	19449800
5	19462800	19462900
5	19466400	19466500
5	19528600	19528700
5	19613300	19613400
5	19830100	19830200
5	19879800	19879900
5	19957200	19957300
5	20131600	20131700
5	20159900	20160000
5	20253600	20253700
5	20355800	20355900
5	20393900	20394000
5	20887600	20887700
5	20895300	20895400
5	21006800	21006900
5	21114500	21114600
5	21131000	21131100
5	21456200	21456300
5	21456300	21456400
5	21456400	21456500
5	21474800	21474900
5	21488800	21488900
5	21517300	21517400
5	21636700	21636800
5	21647300	21647400
5	21747500	21747600
5	21761800	21761900
5	21783600	21783700
5	21989900	21990000
5	21994800	21994900
5	22036000	22036100
5	22349800	22349900
5	22425300	22425400
5	22434200	22434300
5	22629500	22629600
5	22723000	22723100
5	23340100	23340200
5	23400700	23400800
5	23457500	23457600
5	23471800	23471900
5	23587000	23587100
5	23620500	23620600
5	23657400	23657500
5	23778000	23778100
5	23964400	23964500
5	23971900	23972000
5	24019300	24019400
5	24019400	24019500
5	24112500	24112600
5	24117000	24117100
5	24142300	24142400
5	24525400	24525500
5	24563800	24563900
5	24599000	24599100
5	24684400	24684500
5	24743700	24743800
5	24785000	24785100
5	24891000	24891100
5	24898200	24898300
5	25003300	25003400
5	25165600	25165700
5	25419600	25419700
5	25472800	25472900
5	25525100	25525200
5	25638700	25638800
5	25870900	25871000
5	25871800	25871900
5	25946800	25946900
5	25972100	25972200
5	26091700	26091800
5	26093400	26093500
5	26307600	26307700
5	26360500	26360600
5	26374600	26374700
5	26597600	26597700
5	26825300	26825400
5	26955200	26955300

### Sheet: rim22-2 vs 3 WTs CHG
Chr	Start	End
1	1884200	1884300
1	7138300	7138400
1	7522200	7522300
1	7766300	7766400
1	7766400	7766500
1	7766500	7766600
1	8283000	8283100
1	15449800	15449900
1	19027900	19028000
1	19028100	19028200
1	20926300	20926400
2	239000	239100
2	456100	456200
2	796000	796100
2	796200	796300
2	7247400	7247500
2	9425000	9425100
2	12174800	12174900
2	14009900	14010000
2	14010000	14010100
2	14887500	14887600
2	15881400	15881500
2	15881500	15881600
2	19354000	19354100
3	157800	157900
3	1675200	1675300
3	8212800	8212900
3	10220300	10220400
3	11101400	11101500
3	11202900	11203000
3	17100300	17100400
3	17862400	17862500
3	20808600	20808700
3	21416900	21417000
3	21417000	21417100
3	22031700	22031800
3	22031800	22031900
3	22232500	22232600
4	2803800	2803900
4	4696400	4696500
4	4696700	4696800
4	4696800	4696900
4	5110500	5110600
4	7520600	7520700
4	8537500	8537600
4	9005900	9006000
4	9145400	9145500
4	11831600	11831700
5	7073500	7073600
5	7204600	7204700
5	9169400	9169500
5	9686300	9686400
5	13834700	13834800
5	18216900	18217000
5	23592700	23592800

### Sheet: rim22-2 vs 3 WTs CHH
Chr	Start	End
1	77300	77400
1	1593200	1593300
1	1598300	1598400
1	2189400	2189500
1	4293100	4293200
1	4493900	4494000
1	4966300	4966400
1	5395600	5395700
1	6756700	6756800
1	7138300	7138400
1	7505200	7505300
1	7522000	7522100
1	7522100	7522200
1	7522200	7522300
1	7522300	7522400
1	7986300	7986400
1	8282900	8283000
1	8283100	8283200
1	8283200	8283300
1	8283300	8283400
1	8283400	8283500
1	8409100	8409200
1	8409200	8409300
1	8409300	8409400
1	8513400	8513500
1	8513800	8513900
1	8936200	8936300
1	9004900	9005000
1	9188800	9188900
1	9205200	9205300
1	9205300	9205400
1	9630100	9630200
1	9630300	9630400
1	9630500	9630600
1	9630600	9630700
1	10023300	10023400
1	10023400	10023500
1	10383300	10383400
1	10661300	10661400
1	10931900	10932000
1	11441100	11441200
1	11880000	11880100
1	12083800	12083900
1	12083900	12084000
1	12084000	12084100
1	12138900	12139000
1	12247700	12247800
1	12247800	12247900
1	12263800	12263900
1	12303100	12303200
1	12866100	12866200
1	12866200	12866300
1	12977000	12977100
1	13257100	13257200
1	16758200	16758300
1	16801800	16801900
1	16801900	16802000
1	16861000	16861100
1	16861200	16861300
1	16861300	16861400
1	17188000	17188100
1	18282200	18282300
1	18282300	18282400
1	18282400	18282500
1	18282500	18282600
1	18846400	18846500
1	19073100	19073200
1	19073200	19073300
1	19073300	19073400
1	19073400	19073500
1	19073600	19073700
1	19995700	19995800
1	20032700	20032800
1	20187700	20187800
1	20187800	20187900
1	20397700	20397800
1	20397800	20397900
1	20397900	20398000
1	20469900	20470000
1	20470000	20470100
1	20470100	20470200
1	20926100	20926200
1	20926200	20926300
1	20926400	20926500
1	21081800	21081900
1	21335300	21335400
1	21477400	21477500
1	22323300	22323400
1	22323400	22323500
1	23711000	23711100
1	23736800	23736900
1	23736900	23737000
1	23880500	23880600
1	23880700	23880800
1	23880800	23880900
1	23880900	23881000
1	23884700	23884800
1	23885000	23885100
1	23885100	23885200
1	23885300	23885400
1	24360300	24360400
1	24360500	24360600
1	24956700	24956800
1	25261100	25261200
1	25261200	25261300
1	25349200	25349300
1	25349300	25349400
1	25349400	25349500
1	25349500	25349600
1	25452900	25453000
1	25673900	25674000
1	25728800	25728900
1	25928500	25928600
1	25928700	25928800
1	25928800	25928900
1	26031800	26031900
1	26032100	26032200
1	27637500	27637600
1	27637600	27637700
1	28582000	28582100
2	455700	455800
2	455800	455900
2	455900	456000
2	687500	687600
2	768700	768800
2	808600	808700
2	808700	808800
2	878100	878200
2	878200	878300
2	1075500	1075600
2	1112200	1112300
2	1112400	1112500
2	1155000	1155100
2	1155100	1155200
2	1155200	1155300
2	1155300	1155400
2	1399400	1399500
2	1472800	1472900
2	1472900	1473000
2	1549000	1549100
2	1613800	1613900
2	5750600	5750700
2	6044100	6044200
2	6398300	6398400
2	6731700	6731800
2	6731900	6732000
2	7278700	7278800
2	7278800	7278900
2	7299100	7299200
2	7299200	7299300
2	7695600	7695700
2	8104400	8104500
2	8104500	8104600
2	8104600	8104700
2	8104700	8104800
2	8157700	8157800
2	8157800	8157900
2	8413800	8413900
2	8413900	8414000
2	8414100	8414200
2	8414200	8414300
2	8754500	8754600
2	8754600	8754700
2	8754700	8754800
2	8754800	8754900
2	8754900	8755000
2	8755000	8755100
2	9425100	9425200
2	9425200	9425300
2	9425500	9425600
2	9638900	9639000
2	9639000	9639100
2	9639100	9639200
2	9738600	9738700
2	9830900	9831000
2	9947400	9947500
2	10570200	10570300
2	10570400	10570500
2	10814600	10814700
2	11043500	11043600
2	11346000	11346100
2	11409000	11409100
2	12150500	12150600
2	12174600	12174700
2	12174700	12174800
2	12174800	12174900
2	12174900	12175000
2	12623300	12623400
2	12754300	12754400
2	12754400	12754500
2	12755200	12755300
2	12979700	12979800
2	14009900	14010000
2	14010000	14010100
2	14010100	14010200
2	15707800	15707900
2	15708400	15708500
2	15708700	15708800
2	15880700	15880800
2	15881500	15881600
2	15881600	15881700
2	15881700	15881800
2	16172900	16173000
2	16173000	16173100
2	16173100	16173200
2	16272700	16272800
2	16272800	16272900
2	16272900	16273000
2	16273000	16273100
2	17256800	17256900
2	17408300	17408400
2	17408400	17408500
2	17635400	17635500
2	17635600	17635700
2	18268600	18268700
2	19353900	19354000
2	19354000	19354100
2	19354100	19354200
3	932700	932800
3	1283000	1283100
3	1601900	1602000
3	1602800	1602900
3	1674900	1675000
3	1675200	1675300
3	2888300	2888400
3	3685900	3686000
3	3686600	3686700
3	5868100	5868200
3	6431700	6431800
3	8212800	8212900
3	8212900	8213000
3	8219600	8219700
3	8219700	8219800
3	8219800	8219900
3	8615000	8615100
3	9331700	9331800
3	9331800	9331900
3	9429100	9429200
3	9429200	9429300
3	9429300	9429400
3	9754300	9754400
3	9754400	9754500
3	9965500	9965600
3	10372900	10373000
3	10373200	10373300
3	10373700	10373800
3	10388700	10388800
3	10741700	10741800
3	11042900	11043000
3	11206400	11206500
3	11288900	11289000
3	15219500	15219600
3	15221000	15221100
3	15221400	15221500
3	15221500	15221600
3	15221600	15221700
3	15978200	15978300
3	16321600	16321700
3	16321700	16321800
3	16975600	16975700
3	17100900	17101000
3	17272700	17272800
3	17862400	17862500
3	17862500	17862600
3	19392000	19392100
3	19471500	19471600
3	19560800	19560900
3	19668500	19668600
3	19960000	19960100
3	20349400	20349500
3	20539600	20539700
3	20539700	20539800
3	20539900	20540000
3	20763700	20763800
3	20808800	20808900
3	20809000	20809100
3	20809300	20809400
3	20929600	20929700
3	20929700	20929800
3	20929800	20929900
3	21509600	21509700
3	21509700	21509800
3	21968900	21969000
3	22173900	22174000
3	22476700	22476800
3	22747200	22747300
4	136300	136400
4	136400	136500
4	375900	376000
4	489700	489800
4	490000	490100
4	1027000	1027100
4	2379700	2379800
4	2379800	2379900
4	2521100	2521200
4	2521300	2521400
4	2526900	2527000
4	2527200	2527300
4	2692700	2692800
4	5407800	5407900
4	5408400	5408500
4	5910600	5910700
4	6020100	6020200
4	6020200	6020300
4	6020300	6020400
4	6046900	6047000
4	6173000	6173100
4	6405200	6405300
4	7178800	7178900
4	7356900	7357000
4	7444400	7444500
4	7800700	7800800
4	8030600	8030700
4	8537500	8537600
4	8948300	8948400
4	8948400	8948500
4	9145400	9145500
4	9802300	9802400
4	9909000	9909100
4	10156900	10157000
4	10266400	10266500
4	10266600	10266700
4	10770100	10770200
4	10770200	10770300
4	10770300	10770400
4	10770600	10770700
4	11124000	11124100
4	11124100	11124200
4	11124200	11124300
4	11124300	11124400
4	11475100	11475200
4	11475200	11475300
4	11696100	11696200
4	11696200	11696300
4	12093900	12094000
4	12599000	12599100
4	12862500	12862600
4	12862600	12862700
4	12862700	12862800
4	12863200	12863300
4	12863400	12863500
4	13580600	13580700
4	14267800	14267900
4	14977900	14978000
4	15696600	15696700
4	16555500	16555600
4	16555600	16555700
4	16555700	16555800
4	16555800	16555900
4	17212900	17213000
4	17227400	17227500
4	17227500	17227600
4	17227600	17227700
4	18182200	18182300
4	18182300	18182400
4	18182600	18182700
4	18280400	18280500
4	18280500	18280600
4	18280600	18280700
4	18482300	18482400
5	179700	179800
5	179900	180000
5	596500	596600
5	596700	596800
5	1181900	1182000
5	1501700	1501800
5	1655200	1655300
5	1872100	1872200
5	1872200	1872300
5	2579700	2579800
5	3688500	3688600
5	3688600	3688700
5	4855800	4855900
5	4855900	4856000
5	4856000	4856100
5	4856100	4856200
5	5855600	5855700
5	6253100	6253200
5	6253900	6254000
5	6254000	6254100
5	7644700	7644800
5	7644900	7645000
5	7991300	7991400
5	7991600	7991700
5	7991700	7991800
5	7992100	7992200
5	8362100	8362200
5	8419500	8419600
5	8419600	8419700
5	8452900	8453000
5	8453000	8453100
5	8617700	8617800
5	8728200	8728300
5	8728300	8728400
5	9275600	9275700
5	9289400	9289500
5	9289500	9289600
5	9444400	9444500
5	9444500	9444600
5	9444600	9444700
5	9444700	9444800
5	9686200	9686300
5	9686300	9686400
5	9686400	9686500
5	9872700	9872800
5	14864700	14864800
5	15484800	15484900
5	15484900	15485000
5	15873000	15873100
5	15967200	15967300
5	15967300	15967400
5	15982100	15982200
5	15985200	15985300
5	15985300	15985400
5	17543300	17543400
5	18216900	18217000
5	18533900	18534000
5	18727000	18727100
5	18727100	18727200
5	18727300	18727400
5	18727400	18727500
5	18727500	18727600
5	19407700	19407800
5	19407800	19407900
5	19407900	19408000
5	19495900	19496000
5	20096700	20096800
5	21014800	21014900
5	21014900	21015000
5	21015000	21015100
5	21015100	21015200
5	21096300	21096400
5	21096400	21096500
5	21466800	21466900
5	21466900	21467000
5	21467500	21467600
5	21467600	21467700
5	21468000	21468100
5	21468100	21468200
5	21468800	21468900
5	21469100	21469200
5	21803600	21803700
5	22095000	22095100
5	22110300	22110400
5	22110700	22110800
5	22746700	22746800
5	22912400	22912500
5	23339900	23340000
5	23340000	23340100
5	23340100	23340200
5	23340200	23340300
5	23592600	23592700
5	23592700	23592800
5	23592800	23592900
5	25823900	25824000
5	25824000	25824100
5	25824100	25824200
