## Supplementary Data 7 for "Transcription factors instruct DNA methylation patterns in plant reproductive tissues"

### Sheet: ChIP-seq
Supplementary Data 7. Summary of ChIP-seq data
Dataseta	Genotype_ChIPseq condition	Tissue	Raw Readsb	Mapped Readsc	Ratiod	Uniquely Mapped Readse	Ratiof
Zhou et al 2022	Col_input	flower buds (stage 12 and younger)	20760684	20450636	0.985066	17219108	0.829409
Zhou et al 2022	Col_IP	flower buds (stage 12 and younger)	26261983	25782115	0.981728	21635925	0.82385
Zhou et al 2022	CLSY3-3xFLAG_IP	flower buds (stage 12 and younger)	25738836	25181354	0.978341	21119935	0.820547
a CLSY3 ChIP-seq data was published by zhou et al. 2022 and was downloaded from Gene Expression Omnibus (GEO) under accession number GSE165001
b Total reads number.
c Mapped read number. Read mapping of CLSY3 ChIP-seq was conducted using bowtie with the following options: -m 1 -p 1 -v 2 --all --best and --strata -S.
d Percent of mapped reads.
e Uniquely mapped read number
f Percent of uniquely mapped reads.

### Sheet: DAP-seq
Supplementary Data 7. Summary of DAP-seq data
Dataseta	Genotype_DAPseq condition	Tissue	Raw Readsb	Mapped Readsc	Ratiod	Unduplicated Readse	Ratiof	Uniquely Mapped Readsg	Ratioh
O’Malley et al 2016	col empty vector	young leaf	4241389	4006860	0.944705	914654	0.21565	152238	0.0358934
O’Malley et al 2016	col REM12	young leaf	9691928	9581995	0.988657	4945152	0.510234	4234513	0.436911
a REM12 DAP-seq data was published by O'Malley et al 2016 and was downloaded from Gene Expression Omnibus (GEO) under accession number GSE60143.
b Total reads number.
c Mapped read number. Read mapping of REM12 DAP-seq data were conducted using bowtie2 with default options.
d Percent of mapped reads.
e Unduplicated read number
f Percent of unduplicated reads
g Uniquely mapped read number
h Percent of uniquely mapped reads.
