## Supplementary Data 8 for "Transcription factors instruct DNA methylation patterns in plant reproductive tissues"

### Sheet: Supplementary Data 8
Supplementary Data 8. mRNAseq read summary
Batcha	Genotypeb	Tissue	RawReadsc	UniqueMappedReadsd	Ratioe
b1	WTCol-0_rep1	flower buds (stage 12 and younger)	21511746	20737740	0.964
b1	WTCol-0_rep2	flower buds (stage 12 and younger)	19609279	19067467	0.9724
b1	rim22-3_rep1	flower buds (stage 12 and younger)	20643587	20056721	0.9716
b1	rim22-3_rep2	flower buds (stage 12 and younger)	23021046	22342432	0.9705
b2	WTCol-0_rep1	flower buds (stage 12 and younger)	35762420	34146410	0.9548
b2	WTCol-0_rep2	flower buds (stage 12 and younger)	34953004	33348765	0.9541
b2	WTCol-0_rep3	flower buds (stage 12 and younger)	35961865	34345416	0.9551
b2	rim16_rep1	flower buds (stage 12 and younger)	32240272	30950524	0.96
b2	rim16_rep2	flower buds (stage 12 and younger)	33527606	32190921	0.9601
b2	rim22-2_rep1	flower buds (stage 12 and younger)	28588180	27396695	0.9583
b2	rim22-2_rep2	flower buds (stage 12 and younger)	30754416	29488811	0.9588
b2	rim-cr_rep1	flower buds (stage 12 and younger)	33838850	32249022	0.953
b2	rim-cr_rep2	flower buds (stage 12 and younger)	26336915	25279344	0.9598
b3	WTco-seg rep1	flower buds (stage 12 and younger)	16998526	16041757	0.9437
b3	WTco-seg rep2	flower buds (stage 12 and younger)	18058899	17251477	0.9553
b3	rim-cr_rep1	flower buds (stage 12 and younger)	15884769	15034364	0.9465
b3	rim-cr_rep2	flower buds (stage 12 and younger)	16574703	15802580	0.9534
a Batches of mRNA-seq experiments. For gentoypes within a batch, all plants were grown together and mRNA-seq libraries were generated and sequenced on the same Illumina platform. rim16 and rim22 DESeq analysis was performed within b1. rim-cr DESeq was performed combining WT and rim-cr samples from both b1 and b2.
b rep1, rep2, and rep3 indicate biological replicate.
c Total reads from Novaseq X plus.
d Reads aligned to the TAIR10 genome using STAR (v2.7.10a) allowing 2 mismatches.
e Percent of uniquely mapped reads.

### Sheet: sample per figure
Fig. S1G right
Batcha	Genotypeb
b2	WTCol-0_rep1
b2	WTCol-0_rep2
b2	WTCol-0_rep3
b2	rim22-2_rep1
b2	rim22-2_rep2
Fig. S3A down
Batcha	Genotypeb
b2	WTCol-0_rep1
b2	WTCol-0_rep2
b2	WTCol-0_rep3
b2	rim16_rep1
b2	rim16_rep2
Fig. S3B right
Batcha	Genotypeb
b2	WTCol-0_rep1
b2	WTCol-0_rep2
b2	WTCol-0_rep3
b3	WTco-seg rep1
b3	WTco-seg rep2
b2	rim-cr_rep1
b2	rim-cr_rep2
b3	rim-cr_rep1
b3	rim-cr_rep2
a Batches of mRNA-seq experiments. For gentoypes within a batch, all plants were grown together and mRNA-seq libraries were generated and sequenced on the same Illumina platform.
b rep1, rep2, and rep3 indicate biological replicate.
