## Supplementary Data 10 for "Transcription factors instruct DNA methylation patterns in plant reproductive tissues"

### Sheet: group1
kmeans clustering group 1
Chr	Start	End	CLSY3 peak_ID	Rank
4	13903150	13903168	4-317	1
4	4105424	4105476	4-421	2
5	3752902	3752920	5-377	3
3	20031485	20031525	3-330	4
1	17641196	17641214	1-354	5
3	8510450	8510479	3-366	6
3	9707764	9707793	3-453	7
1	24482725	24482765	1-281	8
4	5439558	5439576	4-336	9
4	273543	273561	4-355	10
4	7592989	7593007	4-400	11
2	1927736	1927754	2-483	12
5	8826316	8826334	5-635	13
2	638968	638997	2-417_2	14
5	7640145	7640174	5-396	15
1	28965335	28965375	1-677	16
2	17847854	17847872	2-518	17
2	8039529	8039558	2-623	18
5	9114405	9114423	5-618	19
1	24426337	24426366	1-312	20
4	12434923	12434941	4-331	21
2	4106154	4106172	2-642	22
1	11140314	11140354	1-309	23
4	12842576	12842605	4-482	24
5	14316096	14316125	5-703	25
1	4506294	4506323	1-278	26
4	2559989	2561014	4-315	27
1	12729096	12729114	1-369	28
3	17842979	17843008	3-396	29
5	22709384	22709402	5-423_2	30
3	10691940	10691980	3-323	31
1	5972305	5972334	1-450	32
1	4619790	4619808	1-468	33
1	447512	447530	1-376	34
5	6440845	6440874	5-687	35
5	21847139	21847168	5-238	36
1	16328612	16328630	1-514	37
5	21838243	21838272	5-547	38
5	22705815	22705844	5-557	39
5	22441714	22441743	5-865	40
2	11048070	11048088	2-502	41
1	16819355	16819384	1-502	42

### Sheet: group2
kmeans clustering group 2
Chr	Start	End	CLSY3 peak_ID	Rank
3	14729061	14729101	3-459	1
3	15682080	15682120	3-340	2
3	1210290	1210308	3-421	3
3	5779926	5779966	3-343	4
1	11618942	11618971	1-344	5
3	18545048	18545077	3-525	6
1	18225796	18225814	1-315	7
1	18905961	18905990	1-488	8
2	18594003	18594021	2-549	9
1	19576823	19576852	1-690	10
4	17637163	17637181	4-353	11
2	638280	638298	2-417	12
1	13568463	13568503	1-283	13
5	22708488	22708506	5-423	14
2	7205178	7205207	2-713	15
5	9800809	9800827	5-612	16
1	23453824	23453842	1-639	17
2	11044902	11044942	2-669	18
2	11992681	11992699	2-824	19
1	4720608	4720637	1-449	20
2	15850830	15850848	2-680	21
4	12484498	12484527	4-588	22
2	346367	346396	2-446	23
5	18636886	18636904	5-640	24
5	7648928	7648946	5-337	25
2	7184070	7184088	2-813	26
