## Supplementary Data 11 for "Transcription factors instruct DNA methylation patterns in plant reproductive tissues"

### Sheet: Primers
Supplementary Data 11: Primers used in this study
Primer ID	Primer name	Sequence (5'-3')	Purpose	PCR condition/enzyme digestion
JL4122	rim-cr F	ACACGTAACTAAAGACAGAG	rim-cr CRISPR deletion allele geneotyping	95˚C for 5 min; 40 cycles of (95˚C for 30 s, 54˚C for 30s, 72˚C for 1.5 min); and 72˚C for 10 min; PCR using GoTaq PCR master mix (Promega, Cat# PRM7123)
JL4521	rim-cr R	AACAGGAATTTCTGTGGATG	rim-cr CRISPR deletion allele geneotyping
JL4119	rim WT F	GGGCGTGAGAGATGTTTTCA	rim-cr CRISPR WT allele geneotyping	95˚C for 5 min; 40 cycles of (95˚C for 30 s, 54˚C for 30s, 72˚C for 30s); and 72˚C for 5 min; PCR using GoTaq PCR master mix (Promega, Cat# PRM7123)
JL4120	rim WT R	TCCGTTGAGTGGCTTTCGAC
JL4529	3-396 F	CCCTAGGGGTGAACCTAAGT	3-396 motif deletion line genotyping	95˚C for 5 min; 40 cycles of (95˚C for 30 s, 54˚C for 30s, 72˚C for 30s); and 72˚C for 5 min; PCR using GoTaq PCR master mix (Promega, Cat# PRM7123)
JL4530	3-396 R	TTCATGAAGAGGGATCGGAC
JL4535	4-336 F	TGCTAACATCTCATTGGTAG	4-336 motif deletion line genotyping	95˚C for 5 min; 40 cycles of (95˚C for 30 s, 54˚C for 30s, 72˚C for 30s); and 72˚C for 5 min; PCR using GoTaq PCR master mix (Promega, Cat# PRM7123)
JL4536	4-336 R	ATACCTAGCTATAACCAACC
JL4518	rim-cr F2	CTGGCCTGATTTTGTTCATC	rim-cr cDNA squencing	98˚C for 30s; 40 cycles of (98˚C for 10 s, 60˚C for 30s, 72˚C for 30s); and 72˚C for 5 min; PCR using Phusion High-Fidelity DNA Polymerase (NEB, Cat# M0530S)
JL4521	rim-cr R	AACAGGAATTTCTGTGGATG
JL4406	0.06 F	CGAGCCCTATCGAAATAGAT	fine mapping CAPS/dCAPS marker	95˚C for 5 min; 40 cycles of (95˚C for 30 s, 54˚C for 30 s, 72˚C for 30s); and 72˚C for 5 min; PCR using GoTaq PCR master mix (Promega, Cat# PRM7123); MboI cuts WT
JL4407	0.06 R	CTGTTAATCACTTCTCAAGC
JL4404	2.95 F	GCTTCTCAGAGCATATTTTG		95˚C for 5 min; 40 cycles of (95˚C for 30 s, 54˚C for 30 s, 72˚C for 30s); and 72˚C for 5 min; PCR using GoTaq PCR master mix (Promega, Cat# PRM7123); MboI cuts mutant
JL4405	2.95 R	GATTCTATGGTTCTACCTCA
JL4396	4.98 F	CTTCTTCTTCCCCATTCGTC		95˚C for 5 min; 40 cycles of (95˚C for 30 s, 54˚C for 30 s, 72˚C for 30s); and 72˚C for 5 min; PCR using GoTaq PCR master mix (Promega, Cat# PRM7123); TaqI cuts mutant
JL4397	4.98 R	CGACATTTTAACATTTAGGG
JL4432	5.44 F	CGCCACGAAGTACCTGAGCT		95˚C for 5 min; 40 cycles of (95˚C for 30 s, 54˚C for 30 s, 72˚C for 30s); and 72˚C for 5 min; PCR using GoTaq PCR master mix (Promega, Cat# PRM7123); TaqI cuts mutant; The nucleotide in red represents the introduced SNP.
JL4433	5.44 R	AAACTCACAGAACCTAAAAATGGCGGATCAAGCTATGTCG
JL4423	5.47 F	TGTGAAGCTATCAGAAGCTTTTATCTCCTTGGGAAATAAG		95˚C for 5 min; 40 cycles of (95˚C for 30 s, 54˚C for 30 s, 72˚C for 30s); and 72˚C for 5 min; PCR using GoTaq PCR master mix (Promega, Cat# PRM7123); AluI cuts WT; The nucleotide in red represents the introduced SNP.
JL4424	5.47 R	CGTTGTCTGTTAACCCCAAC
JL4419	6.01 F	GACAAAGAGAGAGAAGGTTG		95˚C for 5 min; 40 cycles of (95˚C for 30 s, 54˚C for 30 s, 72˚C for 30s); and 72˚C for 5 min; PCR using GoTaq PCR master mix (Promega, Cat# PRM7123); BseNI cuts WT; The nucleotide in red represents the introduced SNP.
JL4420	6.01 R	TCCCATAAGAAATGTGGTTGTTTTCTCTTTTATGAAACTG
JL4400	8.06 F	GAATGTAACGATGGGAAAGA		95˚C for 5 min; 40 cycles of (95˚C for 30 s, 54˚C for 30 s, 72˚C for 30s); and 72˚C for 5 min; PCR using GoTaq PCR master mix (Promega, Cat# PRM7123); HindIII cuts mutant
JL4401	8.06 R	CGGTGCATTACTAAGGCTTC
JL3927	clsy3-dep site1 F	GCCACGAGGTAATGAATAAG	methyl-cutting assay	95˚C for 5 min; 34 cycles of (95˚C for 30 s, 57˚C for 30 s, 72˚C for 30s); and 72˚C for 5 min; PCR using GoTaq PCR master mix (Promega, Cat# PRM7123)
JL3928	clsy3-dep site1 R	GAGACAACAATCACGAATGG
JL4008	clsy3-dep site2 F	CAAGAGATGACAAGTACTAC		95˚C for 5 min; 36 cycles of (95˚C for 30 s, 57˚C for 30 s, 72˚C for 30s); and 72˚C for 5 min; PCR using GoTaq PCR master mix (Promega, Cat# PRM7123)
JL4009	clsy3-dep site2 R	TCTTGGTCCAATAGACAACC
JL4012	clsy3-dep site3 F	AGAGAAAGAGAGAGAGATGG		95˚C for 5 min; 34 cycles of (95˚C for 30 s, 57˚C for 30 s, 72˚C for 30s); and 72˚C for 5 min; PCR using GoTaq PCR master mix (Promega, Cat# PRM7123)
JL4013	clsy3-dep site3 R	CCTCTCCATCGTTTTACCAA
JL4014	clsy3-dep site4 F	CGGTGGAATGGATTTTGGGA		95˚C for 5 min; 34 cycles of (95˚C for 30 s, 57˚C for 30 s, 72˚C for 30s); and 72˚C for 5 min; PCR using GoTaq PCR master mix (Promega, Cat# PRM7123)
JL3936	clsy3-dep site4 R	GCACTTAATTCACTACTCCT
JL4022	clsy3-dep site5 F	ACGTTACGCCGAAAGAACAC		95˚C for 5 min; 34 cycles of (95˚C for 30 s, 57˚C for 30 s, 72˚C for 30s); and 72˚C for 5 min; PCR using GoTaq PCR master mix (Promega, Cat# PRM7123)
JL4023	clsy3-dep site5 R	CATATAACTTGGATCACGGC
JL5105	clsy3-dep site6 F	AGTTCTCTCCCTGAACTAGTTGAG		95˚C for 5 min; 36 cycles of (95˚C for 30 s, 57˚C for 30 s, 72˚C for 30s); and 72˚C for 5 min; PCR using GoTaq PCR master mix (Promega, Cat# PRM7123)
JL5106	clsy3-dep site6 R	AGTTTCATGATTGTAACTTGTAAACCC
JL3911	clsy12-dep site1 F	ACCATAATGACGGTCCAAGA		95˚C for 5 min; 34 cycles of (95˚C for 30 s, 57˚C for 30 s, 72˚C for 30s); and 72˚C for 5 min; PCR using GoTaq PCR master mix (Promega, Cat# PRM7123)
JL3912	clsy12-dep site1 R	CCAATCACAAAAACTCTATC
JL3913	clsy12-dep site2 F	GCACATTCGACGAGTTTGAA		95˚C for 5 min; 34 cycles of (95˚C for 30 s, 57˚C for 30 s, 72˚C for 30s); and 72˚C for 5 min; PCR using GoTaq PCR master mix (Promega, Cat# PRM7123)
JL3914	clsy12-dep site2 R	GTTTTTATGTCGGTCTGATTGG
JL3917	clsy12-dep site3 F	GGGTTTGAATGGTAACAAAC		95˚C for 5 min; 34 cycles of (95˚C for 30 s, 57˚C for 30 s, 72˚C for 30s); and 72˚C for 5 min; PCR using GoTaq PCR master mix (Promega, Cat# PRM7123)
JL3918	clsy12-dep site3 R	CAAAGATATTGGGTCTGATTGG
JL3980	Actin F	GTAGAAGAAAATGGCTGATG		95˚C for 5 min; 34 cycles of (95˚C for 30 s, 57˚C for 30 s, 72˚C for 30s); and 72˚C for 5 min; PCR using GoTaq PCR master mix (Promega, Cat# PRM7123)
JL3981	Actin R	ATCATCCCCAGCAAAACCAG
JL4683	3-396 qPCR1 F	CCATGATTCCAGGTGTTGGT	motif deletion line ChIP-qPCR	See "Materials and methods".
JL4530	3-396 qPCR1 R	TTCATGAAGAGGGATCGGAC
JL4684	3-396 qPCR2 F	CGAGAAAGACTATGTTCGAA
JL4685	3-396 qPCR2 R	ACTTAGGTTCACCCCTAGGG
JL4694	4-336 qPCR3 F	GGCCTAACAGAGAGAAGAAC
JL4695	4-336 qPCR3 R	TCTTTCTCTCTAGAACTCTC
JL325	Actin F	CCAAGCAGCATGAAGATCAA
JL326	Actin R	TGAACAATCGATGGACCTGA
JL4490	pRIM22 B4B1 F	GGGGACAACTTTGTATAGAAAAGTTGCAGTACTGGGTTTATGGATGA	pRIM22::RIM22-3xFLAG cloning	98˚C for 30s; 40 cycles of (98˚C for 10 s, 60˚C for 30s, 72˚C for 1 min); and 72˚C for 5 min; Nucleotides in red represent the sequences aligned to RIM22; PCR using Phusion High-Fidelity DNA Polymerase (NEB, Cat# M0530S)
JL4491	pRIM22 B4B1 R	GGGGACTGCTTTTTTGTACAAACTTGCCTCTCTCTCTCTTCCTTCTT
JL4492	RIM22 B2B1 F	GGGGACAAGTTTGTACAAAAAAGCAGGCTTCATGGGTAAGAGTAGTAACAT		98˚C for 30s; 40 cycles of (98˚C for 10 s, 60˚C for 30s, 72˚C for 2 min); and 72˚C for 5 min; Nucleotides in red represent the sequences aligned to RIM22; PCR using Phusion High-Fidelity DNA Polymerase (NEB, Cat# M0530S)
JL4493	RIM22 B2B1 R	GGGGACCACTTTGTACAAGAAAGCTGGGTCATCGATCATGCACTGATCCA
